# *Rora* regulates activated T helper cells during inflammation

**DOI:** 10.1101/709998

**Authors:** Liora Haim-Vilmovsky, Johan Henriksson, Jennifer A Walker, Zhichao Miao, Eviatar Natan, Gozde Kar, Simon Clare, Jillian L Barlow, Evelina Charidemou, Lira Mamanova, Xi Chen, Valentina Proserpio, Jhuma Pramanik, Steven Woodhouse, Anna V Protasio, Mirjana Efremova, Julian L. Griffin, Matt Berriman, Gordon Dougan, Jasmin Fisher, John C Marioni, Andrew NJ McKenzie, Sarah A Teichmann

## Abstract

The transcription factor *Rora* has been shown to be important for the development of ILC2 and the regulation of ILC3, macrophages and Treg cells. Here we investigate the role of *Rora* across CD4+ T cells, both *in vitro* as well as in the context of several *in vivo* type 2 infection models. We dissect the function of *Rora* using overexpression and a CD4-conditional *Rora-*knockout mouse, as well as a RORA-reporter mouse. We establish the importance of *Rora* in CD4+ T cells for controlling lung inflammation induced by *Nippostrongylus brasiliensis* infection, and have measured the effect on downstream genes using RNA-seq. Using a systematic stimulation screen of CD4+ T cells, coupled with RNA-seq, we identify upstream regulators of *Rora*, most importantly IL-33 and CCL7. Our data suggest that *Rora* is a negative regulator of the immune system, possibly through several downstream pathways, and is under control of the local microenvironment.
