## Supplemental File 1 for "*Rora* regulates activated T helper cells during inflammation": tagmanprobes.csv

Gene	Tagman_probe
ACTN1	Mm01304398_m1
AHR	Mm00478932_m1
ASB2	Mm01329892_m1
ATF3	Mm00476032_m1
ATP5A1	Mm00431960_m1
BATF	Mm00479410_m1
BCL2	Mm00477631_m1
BCL2L11	Mm00437796_m1
CCR2	Mm01216173_m1
CCR5	Mm01216171_m1
CCR8	Mm01351703_m1
CD19	Mm00515420_m1
CD33	Mm00491152_m1
CD3E	Mm00599683_m1
CD4	Mm00442754_m1
CD44	Mm01277163_m1
CD69	Mm01183378_m1
CD8A	Mm01182108_m1
CTLA4	Mm00486849_m1
CXCR3	Mm00438259_m1
CXCR5	Mm00432086_m1
CXCR6	Mm00472858_m1
CYP11A1	Mm00490735_m1
E2F8	Mm01204160_m1
EIF2B1	Mm01199614_m1
EPAS1	Mm01236112_m1
FGF18	Mm00433286_m1
FOXP1	Mm00474848_m1
FOXP3	Mm00475156_m1
FSHB	Mm00433361_m1
GATA2	Mm00492300_m1
GATA3	Mm00484683_m1
HBB B2	Mm00731743_mH
HLX	Mm00468656_m1
HPRT1	Mm00446968_m1
ICOS	Mm00497600_m1
IFNG	Mm00801778_m1
IFNGR1	Mm00599890_m1
IL7R	Mm00434295_m1
IL10	Mm00439616_m1
IL12RB2	Mm00434200_m1
IL13	Mm00434204_m1
IL13RA1	Mm00446726_m1
IL17A	Mm00439619_m1
IL1RL1	Mm00516117_m1
IL2	Mm00434256_m1
IL21	Mm00517640_m1
IL23R	Mm00519943_m1
IL25R	Mm01189488_m1
IL27RA	Mm00497259_m1
IL2RA	Mm01340213_m1
IL4	Mm00445259_m1
IL4R	Mm01275139_m1
IL5	Mm99999063_m1
IL6	Mm00446190_m1
IL7R	Mm00434295_m1
IL9	Mm00434305_m1
IRF8	Mm00492567_m1
ITGAM	Mm00434455_m1
ITGAX	Mm00498698_m1
JHM1D	Mm01168181_m1
KIT	Mm00445212_m1
KLRG1	Mm00516879_m1
MSC	Mm00447887_m1
MYB	Mm00501741_m1
MYCN	Mm00476449_m1
NCAM1	Mm01149710_m1
NCF1	Mm00447921_m1
PHF1	Mm00493478_m1
POLR2A	Mm00839493_m1
POU6F1	Mm00447791_m1
PPARG	Mm00440945_m1
PRDM1	Mm00476128_m1
PTGIR	Mm00801939_m1
PTH	Mm01271501_m1
PTPRC	Mm01293575_m1
RORA	Mm01173766_m1
RORC	Mm01261022_m1
RUNX3	Mm00490666_m1
SCML4	Mm00556868_m1
SELL	Mm00441291_m1
SMAD7	Mm00484741_m1
TBX21	Mm00450960_m1
TCF7	Mm00493445_m1
TCFEC	Mm00499709_m1
TG	Mm01200340_m1
TGFB1	Mm00441724_m1
TRIB2	Mm00454876_m1
TXK	Mm01213032_m1
UBC	Mm01201237_m1
VDR	Mm00437297_m1
VIPR1	Mm00449214_m1
ZBTB16	Mm01176868_m1
ZC3H12C	Mm01177353_m1
ZFP36	Mm00457144_m1
