## Supplemental File 2 for "*Rora* regulates activated T helper cells during inflammation": cellcond.csv

	index	name	part	mouse	day	isko	group	badsize	tissue	fsize	exon4
samp_196	196	WT_1				0	oldko	***		321611197	40
samp_197	197	WT_4				0	oldko	***		186765176	268
samp_198	198	D1 S3 114			1		tc	****		1365506766	40
samp_199	199	D1 S1 116			1		tc	****		1484611055	264
samp_208	208	WT_2				0	oldko			230752642	40
samp_209	209	KO_6				1	oldko			222324145	40
samp_210	210	D1 S3 114			1		tc	****		343565	40
samp_211	211	D1 S2 113			1		tc			647173064	489
samp_217	217	new_spleen_98	spleen	98		0	newko		spleen	151848986	485
samp_218	218	new_gut_98	gut	98		0	newko		gut	150007894	267
samp_219	219	new_lung_98	lung	98		0	newko		lung	1961096	40
samp_220	220	WT_3				0	oldko			453236214	40
samp_221	221	WT_5				0	oldko			185614998	40
samp_222	222	new_colon_98	colon	98		0	newko		colon	917659648	5188
samp_223	223	D3 S1			3		tc			1266209779	264
samp_229	229	new_spleen_97	spleen	97		1	newko		spleen	284502037	40
samp_230	230	new_gut_97	gut	97		1	newko		gut	225475767	264
samp_231	231	new_lung_97	lung	97		1	newko		lung	373292153	40
samp_232	232	KO_1				1	oldko			237307100	40
samp_233	233	WT_6				0	oldko			170086144	40
samp_234	234	new_colon_97	colon	97		1	newko		colon	1310416896	721
samp_235	235	D10 S3			10		tc			726949888	40
samp_241	241	new_spleen_96	spleen	96		0	newko		spleen	300129204	487
samp_242	242	new_gut_96	gut	96		0	newko		gut	283651704	1840
samp_243	243	new_lung_96	lung	96		0	newko		lung	456460400	3183
samp_244	244	KO_2				1	oldko			322010848	40
samp_245	245	KO_7				1	oldko			223157522	40
samp_246	246	new_colon_96	colon	96		0	newko		colon	911368192	1826
samp_247	247	D10 S2			10		tc			2361446417	40
samp_253	253	new_spleen_95	spleen	95		1	newko		spleen	311378732	40
samp_254	254	new_gut_95	gut	95		1	newko		gut	244427782	40
samp_255	255	new_lung_95	lung	95		1	newko		lung	388097056	265
samp_256	256	KO_3				1	oldko			189080222	40
samp_257	257	KO_8				1	oldko			201508469	40
samp_258	258	new_colon_95	colon	95		1	newko		colon	738254848	2022
samp_259	259	D10 S1			10		tc			683335680	40
samp_265	265	new_spleen_15	spleen	15		0	newko		spleen	350828064	938
samp_266	266	new_gut_15	gut	15		0	newko		gut	503658695	8773
samp_267	267	new_lung_15	lung	15		0	newko		lung	302239974	487
samp_268	268	KO_4				1	oldko			228210479	40
samp_269	269	WT_7				0	oldko			136711322	263
samp_270	270	new_colon_15	colon	15		0	newko		colon	2180186309	22909
samp_271	271	D3 S3			3		tc			740319232	40
samp_277	277	new_spleen_14	spleen	14		1	newko		spleen	267876541	40
samp_278	278	new_gut_14	gut	14		1	newko		gut	715350016	7193
samp_279	279	new_lung_14	lung	14		1	newko		lung	331929595	40
samp_280	280	KO_5				1	oldko			275697545	40
samp_281	281	WT_8				0	oldko			184601206	40
samp_282	282	new_colon_14	colon	14		1	newko		colon	1504244505	2284
samp_283	283	D3 S2			3		tc			2750636032	510
