## Supplemental File 2 for "*Rora* regulates activated T helper cells during inflammation": cellcond_filtered.csv

	mouse	isnewspleen	isinf	isko	size	newisko	exon4	index	day	column	row	sex	origname	celltype	altko
samp_202	19_2b	1	1	0	1619	0	Reads 4	202		10	1	Female	STXX19.2b	Treg	0
samp_203	42	0	1	0	728	0	many reads	203	30	11	1
samp_204	37	0	1	1	40	1		204	30	12	1
samp_214	18_3b	1	1	0	491	0	Reads 0	214		10	2	Male	STXX18.3b	Treg	0
samp_215	36	0	1	1	40	1		215	30	11	2
samp_216	75	0	0	1	40	1		216	30	12	2
samp_226	19_2e	1	1	1	40	1	Reads 0	226		10	3	Female	STXX19.2e	Treg	1
samp_227	41	0	1	0	265	0		227	30	11	3
samp_228	76	0	0	0	266	0		228	30	12	3
samp_238	18_2a	1	1	1	265	1	Has 1 read	238		10	4			Treg	0
samp_239	43	0	1	0	40	1		239	30	11	4
samp_240	38	0	1	1	40	1		240	30	12	4
samp_250	19_2a	1	1	0	947	0	Reads 1	250		10	5	Female	STXX19.2a	Treg	1
samp_251	87	0	0	0	40	1		251	30	11	5
samp_252	82	0	0	1	40	1		252	30	12	5
samp_262	19_2a_star	1	1	1	40	1	Reads 0	262		10	6	Female	STXX19.2a	Treg
samp_263	44	0	1	1	40	1		263	30	11	6
samp_264	39	0	1	0	40	1		264	30	12	6
samp_274	19_3d_star	1	1	1	40	1	bwa crashes	274		10	7			Treg	1
samp_275	40	0	1	0	266	0		275	30	11	7
samp_276	45	0	1	1	40	1		276	30	12	7
samp_286	18_3d	1	1	0	492	0	Reads 0	286		10	8	Male	STXX18.3d	Treg	0
samp_287	81	0	0	0	1178	0	many reads	287	30	11	8
samp_288	88	0	0	1	40	1		288	30	12	8
