## Supplemental File 2 for "*Rora* regulates activated T helper cells during inflammation": cellcond.csv

	v	condition	mouse
1	X1a	M6_mCh	1
2	X1b	M6_GFP	1
3	X1c	rora2_mCh	1
4	X1d	rora1_GFP	1
5	X1e	rora1_mCh	1
6	X2a	M6_mCh	2
7	X2b	M6_GFP	2
8	X2d	rora1_GFP	2
9	X2e	rora1_mCh	2
10	X3a	M6_mCh	3
11	X3b	M6_GFP	3
12	X3c	rora2_mCh	3
13	X3d	rora1_GFP	3
14	X3e	rora1_mCh	3
