## Supplemental File 2 for "*Rora* regulates activated T helper cells during inflammation": cyto_cellcond.csv

	well	treatment	libraryid	plate	libraryname	mouse	total_reads	gene_count	filename1	filename2
50	B1	mCcl7	13	1	samp_13	1	249295.387206627	249295	s13_S13_L001_R1_001.fastq.gz	s13_S13_L002_R1_001.fastq.gz
66	B2	mcxcl20	14	1	samp_14	1	303726.673206046	303726	s14_S14_L001_R1_001.fastq.gz	s14_S14_L002_R1_001.fastq.gz
70	B3	ifnb	15	1	samp_15	1	301843.582169026	301843	s15_S15_L001_R1_001.fastq.gz	s15_S15_L002_R1_001.fastq.gz
74	B4	mcxcl10	16	1	samp_16	1	318265.556063525	318265	s16_S16_L001_R1_001.fastq.gz	s16_S16_L002_R1_001.fastq.gz
78	B5	mil5	17	1	samp_17	1	328542.828326759	328542	s17_S17_L001_R1_001.fastq.gz	s17_S17_L002_R1_001.fastq.gz
81	B6	mcxcl16	18	1	samp_18	1	188034.222963294	188034	s18_S18_L001_R1_001.fastq.gz	s18_S18_L002_R1_001.fastq.gz
87	B7	hil24	19	1	samp_19	1	355108.966986221	355108	s19_S19_L001_R1_001.fastq.gz	s19_S19_L002_R1_001.fastq.gz
92	B8	_il4	20	1	samp_20	1	304619.99849015	304619	s20_S20_L001_R1_001.fastq.gz	s20_S20_L002_R1_001.fastq.gz
95	B9	sdf1a	21	1	samp_21	1	312364.001394474	312364	s21_S21_L001_R1_001.fastq.gz	s21_S21_L002_R1_001.fastq.gz
56	B10	il13	22	1	samp_22	1	388391.902382472	388391	s22_S22_L001_R1_001.fastq.gz	s22_S22_L002_R1_001.fastq.gz
97	C1	mccl2	25	1	samp_25	1	216772.158392988	216772	s25_S25_L001_R1_001.fastq.gz	s25_S25_L002_R1_001.fastq.gz
116	C2	mtnfsf18	26	1	samp_26	1	174146.517399612	174146	s26_S26_L001_R1_001.fastq.gz	s26_S26_L002_R1_001.fastq.gz
117	C3	mccl22	27	1	samp_27	1	242958.627495541	242958	s27_S27_L001_R1_001.fastq.gz	s27_S27_L002_R1_001.fastq.gz
123	C4	mcxcl9	28	1	samp_28	1	267791.377064596	267791	s28_S28_L001_R1_001.fastq.gz	s28_S28_L002_R1_001.fastq.gz
125	C5	mtnfa	29	1	samp_29	1	209402.303021411	209402	s29_S29_L001_R1_001.fastq.gz	s29_S29_L002_R1_001.fastq.gz
130	C6	mil18	30	1	samp_30	1	303652.208382513	303652	s30_S30_L001_R1_001.fastq.gz	s30_S30_L002_R1_001.fastq.gz
135	C7	mccl2	31	1	samp_31	1	373475.318814995	373475	s31_S31_L001_R1_001.fastq.gz	s31_S31_L002_R1_001.fastq.gz
139	C8	ifna	32	1	samp_32	1	282883.45681897	282883	s32_S32_L001_R1_001.fastq.gz	s32_S32_L002_R1_001.fastq.gz
144	C9	mil21	33	1	samp_33	1	198304.507667398	198304	s33_S33_L001_R1_001.fastq.gz	s33_S33_L002_R1_001.fastq.gz
104	C10	mil33	34	1	samp_34	1	178293.5776524	178293	s34_S34_L001_R1_001.fastq.gz	s34_S34_L002_R1_001.fastq.gz
147	D1	wt	37	1	samp_37	1	347244.097282064	347244	s37_S37_L001_R1_001.fastq.gz	s37_S37_L002_R1_001.fastq.gz
163	D2	wt	38	1	samp_38	1	307750.328797323	307750	s38_S38_L001_R1_001.fastq.gz	s38_S38_L002_R1_001.fastq.gz
167	D3	wt	39	1	samp_39	1	307080.130598114	307080	s39_S39_L001_R1_001.fastq.gz	s39_S39_L002_R1_001.fastq.gz
169	D4	wt	40	1	samp_40	1	229840.440177329	229840	s40_S40_L001_R1_001.fastq.gz	s40_S40_L002_R1_001.fastq.gz
174	D5	wt	41	1	samp_41	1	295814.366525797	295814	s41_S41_L001_R1_001.fastq.gz	s41_S41_L002_R1_001.fastq.gz
178	D6	mIL10	42	1	samp_42	1	306634.623050134	306634	s42_S42_L001_R1_001.fastq.gz	s42_S42_L002_R1_001.fastq.gz
184	D7	2	43	1	samp_43	1	352025.105440233	352025	s43_S43_L001_R1_001.fastq.gz	s43_S43_L002_R1_001.fastq.gz
188	D8	our_il4	44	1	samp_44	1	224676.140358482	224676	s44_S44_L001_R1_001.fastq.gz	s44_S44_L002_R1_001.fastq.gz
192	D9	5	45	1	samp_45	1	197133.953975699	197133	s45_S45_L001_R1_001.fastq.gz	s45_S45_L002_R1_001.fastq.gz
152	D10	mIL6	46	1	samp_46	1	286390.934814696	286390	s46_S46_L001_R1_001.fastq.gz	s46_S46_L002_R1_001.fastq.gz
194	E1	wt	49	1	samp_49	1	440168.054564206	440168	s49_S49_L001_R1_001.fastq.gz	s49_S49_L002_R1_001.fastq.gz
212	E2	wt	50	1	samp_50	1	156612.152669323	156612	s50_S50_L001_R1_001.fastq.gz	s50_S50_L002_R1_001.fastq.gz
216	E3	wt	51	1	samp_51	1	313182.839037792	313182	s51_S51_L001_R1_001.fastq.gz	s51_S51_L002_R1_001.fastq.gz
218	E4	IFNg	52	1	samp_52	1	278314.819014812	278314	s52_S52_L001_R1_001.fastq.gz	s52_S52_L002_R1_001.fastq.gz
224	E5	IL15	53	1	samp_53	1	343475.438661892	343475	s53_S53_L001_R1_001.fastq.gz	s53_S53_L002_R1_001.fastq.gz
226	E6	17	54	1	samp_54	1	420937.994377367	420937	s54_S54_L001_R1_001.fastq.gz	s54_S54_L002_R1_001.fastq.gz
232	E7	20	55	1	samp_55	1	261167.365746214	261167	s55_S55_L001_R1_001.fastq.gz	s55_S55_L002_R1_001.fastq.gz
238	E9	IL1a	57	1	samp_57	1	331497.647292991	331497	s57_S57_L001_R1_001.fastq.gz	s57_S57_L002_R1_001.fastq.gz
200	E10	rmIL1b	58	1	samp_58	1	313786.231944083	313786	s58_S58_L001_R1_001.fastq.gz	s58_S58_L002_R1_001.fastq.gz
244	F1	wt	61	1	samp_61	1	341750.918734731	341750	s61_S61_L001_R1_001.fastq.gz	s61_S61_L002_R1_001.fastq.gz
258	F2	wt	62	1	samp_62	1	274151.709975558	274151	s62_S62_L001_R1_001.fastq.gz	s62_S62_L002_R1_001.fastq.gz
262	F3	wt	63	1	samp_63	1	275531.76771364	275531	s63_S63_L001_R1_001.fastq.gz	s63_S63_L002_R1_001.fastq.gz
266	F4	wt	64	1	samp_64	1	229793.391084115	229793	s64_S64_L001_R1_001.fastq.gz	s64_S64_L002_R1_001.fastq.gz
272	F5	IL6	65	1	samp_65	1	233377.841764445	233377	s65_S65_L001_R1_001.fastq.gz	s65_S65_L002_R1_001.fastq.gz
273	F6	27	66	1	samp_66	1	287473.476528343	287473	s66_S66_L001_R1_001.fastq.gz	s66_S66_L002_R1_001.fastq.gz
278	F7	25	67	1	samp_67	1	366301.724945473	366301	s67_S67_L001_R1_001.fastq.gz	s67_S67_L002_R1_001.fastq.gz
282	F8	rmIL2b	68	1	samp_68	1	429725.267226924	429725	s68_S68_L001_R1_001.fastq.gz	s68_S68_L002_R1_001.fastq.gz
287	F9	21	69	1	samp_69	1	260104.617265277	260104	s69_S69_L001_R1_001.fastq.gz	s69_S69_L002_R1_001.fastq.gz
247	F10	22	70	1	samp_70	1	209171.284349095	209171	s70_S70_L001_R1_001.fastq.gz	s70_S70_L002_R1_001.fastq.gz
290	G1	wt	73	1	samp_73	1	432377.772824953	432377	s73_S73_L001_R1_001.fastq.gz	s73_S73_L002_R1_001.fastq.gz
305	G2	wt	74	1	samp_74	1	156413.015600692	156413	s74_S74_L001_R1_001.fastq.gz	s74_S74_L002_R1_001.fastq.gz
310	G3	wt	75	1	samp_75	1	257874.267770536	257874	s75_S75_L001_R1_001.fastq.gz	s75_S75_L002_R1_001.fastq.gz
320	G5	danazol	77	1	samp_77	1	305488.206680215	305488	s77_S77_L001_R1_001.fastq.gz	s77_S77_L002_R1_001.fastq.gz
323	G6	TSLP	78	1	samp_78	1	219280.841220252	219280	s78_S78_L001_R1_001.fastq.gz	s78_S78_L002_R1_001.fastq.gz
326	G7	mouse_TGFb1	79	1	samp_79	1	324423.234362663	324423	s79_S79_L001_R1_001.fastq.gz	s79_S79_L002_R1_001.fastq.gz
330	G8	rmTGFb	80	1	samp_80	1	166816.105299149	166816	s80_S80_L001_R1_001.fastq.gz	s80_S80_L002_R1_001.fastq.gz
333	G9	our_TGFb	81	1	samp_81	1	242180.067125669	242180	s81_S81_L001_R1_001.fastq.gz	s81_S81_L002_R1_001.fastq.gz
296	G10	our_IL2	82	1	samp_82	1	361410.310319134	361410	s82_S82_L001_R1_001.fastq.gz	s82_S82_L002_R1_001.fastq.gz
49	B1	mCcl7	109	2	samp_109	2	190003.388679517	190003	s109_S109_L001_R1_001.fastq.gz	s109_S109_L002_R1_001.fastq.gz
67	B2	mcxcl20	110	2	samp_110	2	205669.32283185	205669	s110_S110_L001_R1_001.fastq.gz	s110_S110_L002_R1_001.fastq.gz
72	B3	ifnb	111	2	samp_111	2	197192.901733023	197192	s111_S111_L001_R1_001.fastq.gz	s111_S111_L002_R1_001.fastq.gz
73	B4	mcxcl10	112	2	samp_112	2	201887.163263087	201887	s112_S112_L001_R1_001.fastq.gz	s112_S112_L002_R1_001.fastq.gz
77	B5	mil5	113	2	samp_113	2	221568.024585337	221568	s113_S113_L001_R1_001.fastq.gz	s113_S113_L002_R1_001.fastq.gz
82	B6	mcxcl16	114	2	samp_114	2	340052.778449579	340052	s114_S114_L001_R1_001.fastq.gz	s114_S114_L002_R1_001.fastq.gz
90	B8	_il4	116	2	samp_116	2	260370.154712115	260370	s116_S116_L001_R1_001.fastq.gz	s116_S116_L002_R1_001.fastq.gz
93	B9	sdf1a	117	2	samp_117	2	247390.676832975	247390	s117_S117_L001_R1_001.fastq.gz	s117_S117_L002_R1_001.fastq.gz
53	B10	il13	118	2	samp_118	2	176255.52253578	176255	s118_S118_L001_R1_001.fastq.gz	s118_S118_L002_R1_001.fastq.gz
99	C1	mccl2	121	2	samp_121	2	233540.132500431	233540	s121_S121_L001_R1_001.fastq.gz	s121_S121_L002_R1_001.fastq.gz
115	C2	mtnfsf18	122	2	samp_122	2	174280.864961962	174280	s122_S122_L001_R1_001.fastq.gz	s122_S122_L002_R1_001.fastq.gz
119	C3	mccl22	123	2	samp_123	2	205964.892419797	205964	s123_S123_L001_R1_001.fastq.gz	s123_S123_L002_R1_001.fastq.gz
121	C4	mcxcl9	124	2	samp_124	2	228993.592378931	228993	s124_S124_L001_R1_001.fastq.gz	s124_S124_L002_R1_001.fastq.gz
126	C5	mtnfa	125	2	samp_125	2	154624.575658915	154624	s125_S125_L001_R1_001.fastq.gz	s125_S125_L002_R1_001.fastq.gz
129	C6	mil18	126	2	samp_126	2	245431.074374317	245431	s126_S126_L001_R1_001.fastq.gz	s126_S126_L002_R1_001.fastq.gz
133	C7	mccl2	127	2	samp_127	2	270068.285870304	270068	s127_S127_L001_R1_001.fastq.gz	s127_S127_L002_R1_001.fastq.gz
138	C8	ifna	128	2	samp_128	2	156110.944842037	156110	s128_S128_L001_R1_001.fastq.gz	s128_S128_L002_R1_001.fastq.gz
141	C9	mil21	129	2	samp_129	2	173305.411382433	173305	s129_S129_L001_R1_001.fastq.gz	s129_S129_L002_R1_001.fastq.gz
101	C10	mil33	130	2	samp_130	2	224275.104641272	224275	s130_S130_L001_R1_001.fastq.gz	s130_S130_L002_R1_001.fastq.gz
148	D1	wt	133	2	samp_133	2	270862.158940643	270862	s133_S133_L001_R1_001.fastq.gz	s133_S133_L002_R1_001.fastq.gz
162	D2	wt	134	2	samp_134	2	173237.87416216	173237	s134_S134_L001_R1_001.fastq.gz	s134_S134_L002_R1_001.fastq.gz
168	D3	wt	135	2	samp_135	2	220806.054803886	220806	s135_S135_L001_R1_001.fastq.gz	s135_S135_L002_R1_001.fastq.gz
170	D4	wt	136	2	samp_136	2	292221.075108751	292221	s136_S136_L001_R1_001.fastq.gz	s136_S136_L002_R1_001.fastq.gz
176	D5	wt	137	2	samp_137	2	224837.950131858	224837	s137_S137_L001_R1_001.fastq.gz	s137_S137_L002_R1_001.fastq.gz
180	D6	mIL10	138	2	samp_138	2	242484.175054505	242484	s138_S138_L001_R1_001.fastq.gz	s138_S138_L002_R1_001.fastq.gz
182	D7	2	139	2	samp_139	2	257882.633834887	257882	s139_S139_L001_R1_001.fastq.gz	s139_S139_L002_R1_001.fastq.gz
186	D8	our_il4	140	2	samp_140	2	253362.438781256	253362	s140_S140_L001_R1_001.fastq.gz	s140_S140_L002_R1_001.fastq.gz
189	D9	5	141	2	samp_141	2	253313.429639465	253313	s141_S141_L001_R1_001.fastq.gz	s141_S141_L002_R1_001.fastq.gz
150	D10	mIL6	142	2	samp_142	2	241684.168308252	241684	s142_S142_L001_R1_001.fastq.gz	s142_S142_L002_R1_001.fastq.gz
196	E1	wt	145	2	samp_145	2	225439.232873747	225439	s145_S145_L001_R1_001.fastq.gz	s145_S145_L002_R1_001.fastq.gz
209	E2	wt	146	2	samp_146	2	229257.868364617	229257	s146_S146_L001_R1_001.fastq.gz	s146_S146_L002_R1_001.fastq.gz
214	E3	wt	147	2	samp_147	2	274019.479222695	274019	s147_S147_L001_R1_001.fastq.gz	s147_S147_L002_R1_001.fastq.gz
219	E4	IFNg	148	2	samp_148	2	221519.462303271	221519	s148_S148_L001_R1_001.fastq.gz	s148_S148_L002_R1_001.fastq.gz
222	E5	IL15	149	2	samp_149	2	242949.783716747	242949	s149_S149_L001_R1_001.fastq.gz	s149_S149_L002_R1_001.fastq.gz
228	E6	17	150	2	samp_150	2	317436.915033387	317436	s150_S150_L001_R1_001.fastq.gz	s150_S150_L002_R1_001.fastq.gz
230	E7	20	151	2	samp_151	2	259380.085745107	259380	s151_S151_L001_R1_001.fastq.gz	s151_S151_L002_R1_001.fastq.gz
234	E8	IL9	152	2	samp_152	2	197572.15400668	197572	s152_S152_L001_R1_001.fastq.gz	s152_S152_L002_R1_001.fastq.gz
237	E9	IL1a	153	2	samp_153	2	293212.55155874	293212	s153_S153_L001_R1_001.fastq.gz	s153_S153_L002_R1_001.fastq.gz
199	E10	rmIL1b	154	2	samp_154	2	269279.25341603	269279	s154_S154_L001_R1_001.fastq.gz	s154_S154_L002_R1_001.fastq.gz
243	F1	wt	157	2	samp_157	2	246163.230161105	246163	s157_S157_L001_R1_001.fastq.gz	s157_S157_L002_R1_001.fastq.gz
257	F2	wt	158	2	samp_158	2	158161.271589471	158161	s158_S158_L001_R1_001.fastq.gz	s158_S158_L002_R1_001.fastq.gz
263	F3	wt	159	2	samp_159	2	334119.974031735	334119	s159_S159_L001_R1_001.fastq.gz	s159_S159_L002_R1_001.fastq.gz
267	F4	wt	160	2	samp_160	2	222853.431768242	222853	s160_S160_L001_R1_001.fastq.gz	s160_S160_L002_R1_001.fastq.gz
275	F6	27	162	2	samp_162	2	238827.340526998	238827	s162_S162_L001_R1_001.fastq.gz	s162_S162_L002_R1_001.fastq.gz
277	F7	25	163	2	samp_163	2	234826.420513226	234826	s163_S163_L001_R1_001.fastq.gz	s163_S163_L002_R1_001.fastq.gz
281	F8	rmIL2b	164	2	samp_164	2	335208.788966749	335208	s164_S164_L001_R1_001.fastq.gz	s164_S164_L002_R1_001.fastq.gz
285	F9	21	165	2	samp_165	2	287782.692310096	287782	s165_S165_L001_R1_001.fastq.gz	s165_S165_L002_R1_001.fastq.gz
245	F10	22	166	2	samp_166	2	234928.990266859	234928	s166_S166_L001_R1_001.fastq.gz	s166_S166_L002_R1_001.fastq.gz
306	G2	wt	170	2	samp_170	2	246714.659045798	246714	s170_S170_L001_R1_001.fastq.gz	s170_S170_L002_R1_001.fastq.gz
311	G3	wt	171	2	samp_171	2	201745.390386796	201745	s171_S171_L001_R1_001.fastq.gz	s171_S171_L002_R1_001.fastq.gz
315	G4	wt	172	2	samp_172	2	216669.451990807	216669	s172_S172_L001_R1_001.fastq.gz	s172_S172_L002_R1_001.fastq.gz
318	G5	danazol	173	2	samp_173	2	292601.033063785	292601	s173_S173_L001_R1_001.fastq.gz	s173_S173_L002_R1_001.fastq.gz
321	G6	TSLP	174	2	samp_174	2	204262.589934793	204262	s174_S174_L001_R1_001.fastq.gz	s174_S174_L002_R1_001.fastq.gz
329	G8	rmTGFb	176	2	samp_176	2	165790.006095868	165790	s176_S176_L001_R1_001.fastq.gz	s176_S176_L002_R1_001.fastq.gz
294	G10	our_IL2	178	2	samp_178	2	204851.635368002	204851	s178_S178_L001_R1_001.fastq.gz	s178_S178_L002_R1_001.fastq.gz
51	B1	mCcl7	301	4	samp_301	4	241814.920691039	241814	s301_S301_L001_R1_001.fastq.gz	s301_S301_L002_R1_001.fastq.gz
65	B2	mcxcl20	302	4	samp_302	4	256850.935795941	256850	s302_S302_L001_R1_001.fastq.gz	s302_S302_L002_R1_001.fastq.gz
69	B3	ifnb	303	4	samp_303	4	231791.602986774	231791	s303_S303_L001_R1_001.fastq.gz	s303_S303_L002_R1_001.fastq.gz
76	B4	mcxcl10	304	4	samp_304	4	212515.972227408	212515	s304_S304_L001_R1_001.fastq.gz	s304_S304_L002_R1_001.fastq.gz
79	B5	mil5	305	4	samp_305	4	200197.251757321	200197	s305_S305_L001_R1_001.fastq.gz	s305_S305_L002_R1_001.fastq.gz
83	B6	mcxcl16	306	4	samp_306	4	212955.283273794	212955	s306_S306_L001_R1_001.fastq.gz	s306_S306_L002_R1_001.fastq.gz
86	B7	hil24	307	4	samp_307	4	231748.309268969	231748	s307_S307_L001_R1_001.fastq.gz	s307_S307_L002_R1_001.fastq.gz
89	B8	_il4	308	4	samp_308	4	315449.939408092	315449	s308_S308_L001_R1_001.fastq.gz	s308_S308_L002_R1_001.fastq.gz
96	B9	sdf1a	309	4	samp_309	4	314915.252475132	314915	s309_S309_L001_R1_001.fastq.gz	s309_S309_L002_R1_001.fastq.gz
55	B10	il13	310	4	samp_310	4	273304.820608899	273304	s310_S310_L001_R1_001.fastq.gz	s310_S310_L002_R1_001.fastq.gz
98	C1	mccl2	313	4	samp_313	4	189779.485957232	189779	s313_S313_L001_R1_001.fastq.gz	s313_S313_L002_R1_001.fastq.gz
114	C2	mtnfsf18	314	4	samp_314	4	209740.356091596	209740	s314_S314_L001_R1_001.fastq.gz	s314_S314_L002_R1_001.fastq.gz
118	C3	mccl22	315	4	samp_315	4	198106.731093234	198106	s315_S315_L001_R1_001.fastq.gz	s315_S315_L002_R1_001.fastq.gz
122	C4	mcxcl9	316	4	samp_316	4	347003.15338342	347003	s316_S316_L001_R1_001.fastq.gz	s316_S316_L002_R1_001.fastq.gz
131	C6	mil18	318	4	samp_318	4	291537.754002369	291537	s318_S318_L001_R1_001.fastq.gz	s318_S318_L002_R1_001.fastq.gz
136	C7	mccl2	319	4	samp_319	4	222676.396572778	222676	s319_S319_L001_R1_001.fastq.gz	s319_S319_L002_R1_001.fastq.gz
137	C8	ifna	320	4	samp_320	4	208665.909404008	208665	s320_S320_L001_R1_001.fastq.gz	s320_S320_L002_R1_001.fastq.gz
143	C9	mil21	321	4	samp_321	4	150156.945894654	150156	s321_S321_L001_R1_001.fastq.gz	s321_S321_L002_R1_001.fastq.gz
103	C10	mil33	322	4	samp_322	4	237183.833410914	237183	s322_S322_L001_R1_001.fastq.gz	s322_S322_L002_R1_001.fastq.gz
164	D2	wt	326	4	samp_326	4	231186.777276734	231186	s326_S326_L001_R1_001.fastq.gz	s326_S326_L002_R1_001.fastq.gz
165	D3	wt	327	4	samp_327	4	214111.187834351	214111	s327_S327_L001_R1_001.fastq.gz	s327_S327_L002_R1_001.fastq.gz
171	D4	wt	328	4	samp_328	4	252301.285380722	252301	s328_S328_L001_R1_001.fastq.gz	s328_S328_L002_R1_001.fastq.gz
173	D5	wt	329	4	samp_329	4	216972.285444338	216972	s329_S329_L001_R1_001.fastq.gz	s329_S329_L002_R1_001.fastq.gz
177	D6	mIL10	330	4	samp_330	4	176487.415002039	176487	s330_S330_L001_R1_001.fastq.gz	s330_S330_L002_R1_001.fastq.gz
183	D7	2	331	4	samp_331	4	235788.061825247	235788	s331_S331_L001_R1_001.fastq.gz	s331_S331_L002_R1_001.fastq.gz
185	D8	our_il4	332	4	samp_332	4	274894.227366194	274894	s332_S332_L001_R1_001.fastq.gz	s332_S332_L002_R1_001.fastq.gz
191	D9	5	333	4	samp_333	4	265064.924552019	265064	s333_S333_L001_R1_001.fastq.gz	s333_S333_L002_R1_001.fastq.gz
149	D10	mIL6	334	4	samp_334	4	219461.216666337	219461	s334_S334_L001_R1_001.fastq.gz	s334_S334_L002_R1_001.fastq.gz
193	E1	wt	337	4	samp_337	4	292545.902130906	292545	s337_S337_L001_R1_001.fastq.gz	s337_S337_L002_R1_001.fastq.gz
210	E2	wt	338	4	samp_338	4	322511.302196205	322511	s338_S338_L001_R1_001.fastq.gz	s338_S338_L002_R1_001.fastq.gz
213	E3	wt	339	4	samp_339	4	235470.871949791	235470	s339_S339_L001_R1_001.fastq.gz	s339_S339_L002_R1_001.fastq.gz
217	E4	IFNg	340	4	samp_340	4	282723.895936045	282723	s340_S340_L001_R1_001.fastq.gz	s340_S340_L002_R1_001.fastq.gz
221	E5	IL15	341	4	samp_341	4	236031.522530365	236031	s341_S341_L001_R1_001.fastq.gz	s341_S341_L002_R1_001.fastq.gz
225	E6	17	342	4	samp_342	4	235329.023605034	235329	s342_S342_L001_R1_001.fastq.gz	s342_S342_L002_R1_001.fastq.gz
231	E7	20	343	4	samp_343	4	204009.463990543	204009	s343_S343_L001_R1_001.fastq.gz	s343_S343_L002_R1_001.fastq.gz
235	E8	IL9	344	4	samp_344	4	323663.247811916	323663	s344_S344_L001_R1_001.fastq.gz	s344_S344_L002_R1_001.fastq.gz
198	E10	rmIL1b	346	4	samp_346	4	177238.514888131	177238	s346_S346_L001_R1_001.fastq.gz	s346_S346_L002_R1_001.fastq.gz
241	F1	wt	349	4	samp_349	4	300194.328570666	300194	s349_S349_L001_R1_001.fastq.gz	s349_S349_L002_R1_001.fastq.gz
259	F2	wt	350	4	samp_350	4	290612.568188912	290612	s350_S350_L001_R1_001.fastq.gz	s350_S350_L002_R1_001.fastq.gz
261	F3	wt	351	4	samp_351	4	219393.6737652	219393	s351_S351_L001_R1_001.fastq.gz	s351_S351_L002_R1_001.fastq.gz
265	F4	wt	352	4	samp_352	4	307320.363135989	307320	s352_S352_L001_R1_001.fastq.gz	s352_S352_L002_R1_001.fastq.gz
270	F5	IL6	353	4	samp_353	4	190875.794019793	190875	s353_S353_L001_R1_001.fastq.gz	s353_S353_L002_R1_001.fastq.gz
274	F6	27	354	4	samp_354	4	328992.495674045	328992	s354_S354_L001_R1_001.fastq.gz	s354_S354_L002_R1_001.fastq.gz
279	F7	25	355	4	samp_355	4	279677.164841117	279677	s355_S355_L001_R1_001.fastq.gz	s355_S355_L002_R1_001.fastq.gz
284	F8	rmIL2b	356	4	samp_356	4	261750.177158908	261750	s356_S356_L001_R1_001.fastq.gz	s356_S356_L002_R1_001.fastq.gz
286	F9	21	357	4	samp_357	4	236724.955212027	236724	s357_S357_L001_R1_001.fastq.gz	s357_S357_L002_R1_001.fastq.gz
248	F10	22	358	4	samp_358	4	275776.483752377	275776	s358_S358_L001_R1_001.fastq.gz	s358_S358_L002_R1_001.fastq.gz
308	G2	wt	362	4	samp_362	4	252816.472672554	252816	s362_S362_L001_R1_001.fastq.gz	s362_S362_L002_R1_001.fastq.gz
309	G3	wt	363	4	samp_363	4	232387.926142938	232387	s363_S363_L001_R1_001.fastq.gz	s363_S363_L002_R1_001.fastq.gz
314	G4	wt	364	4	samp_364	4	336504.749250922	336504	s364_S364_L001_R1_001.fastq.gz	s364_S364_L002_R1_001.fastq.gz
317	G5	danazol	365	4	samp_365	4	276141.535289401	276141	s365_S365_L001_R1_001.fastq.gz	s365_S365_L002_R1_001.fastq.gz
322	G6	TSLP	366	4	samp_366	4	197460.661957384	197460	s366_S366_L001_R1_001.fastq.gz	s366_S366_L002_R1_001.fastq.gz
328	G7	mouse_TGFb1	367	4	samp_367	4	190097.041873567	190097	s367_S367_L001_R1_001.fastq.gz	s367_S367_L002_R1_001.fastq.gz
331	G8	rmTGFb	368	4	samp_368	4	216027.25731818	216027	s368_S368_L001_R1_001.fastq.gz	s368_S368_L002_R1_001.fastq.gz
335	G9	our_TGFb	369	4	samp_369	4	243131.386149608	243131	s369_S369_L001_R1_001.fastq.gz	s369_S369_L002_R1_001.fastq.gz
295	G10	our_IL2	370	4	samp_370	4	212467.144083867	212467	s370_S370_L001_R1_001.fastq.gz	s370_S370_L002_R1_001.fastq.gz
337	H1	mCCL4	373	4	samp_373	1	221969.534439763	221969	s373_S373_L001_R1_001.fastq.gz	s373_S373_L002_R1_001.fastq.gz
354	H2	Estrogen_17a	374	4	samp_374	1	209224.693283207	209224	s374_S374_L001_R1_001.fastq.gz	s374_S374_L002_R1_001.fastq.gz
357	H3	wt	375	4	samp_375	1	206785.267667852	206785	s375_S375_L001_R1_001.fastq.gz	s375_S375_L002_R1_001.fastq.gz
361	H4	mCCL4	376	4	samp_376	2	232257.381535062	232257	s376_S376_L001_R1_001.fastq.gz	s376_S376_L002_R1_001.fastq.gz
368	H5	Estrogen_17a	377	4	samp_377	2	150602.514672084	150602	s377_S377_L001_R1_001.fastq.gz	s377_S377_L002_R1_001.fastq.gz
375	H7	mCCL4	379	4	samp_379	3	189897.290605129	189897	s379_S379_L001_R1_001.fastq.gz	s379_S379_L002_R1_001.fastq.gz
377	H8	Estrogen_17a	380	4	samp_380	3	212517.258610261	212517	s380_S380_L001_R1_001.fastq.gz	s380_S380_L002_R1_001.fastq.gz
352	H12	wt	384	4	samp_384	4	358162.529063545	358162	s384_S384_L001_R1_001.fastq.gz	s384_S384_L002_R1_001.fastq.gz
