## Supplemental File 2 for "*Rora* regulates activated T helper cells during inflammation": cyto_dat.csv

md5	filename
3cb18dc551d96f0f09c5a252bdc40df1	s100_S100_L001_R1_001.fastq.gz
995b186a8e273c3748430d48e6be8990	s100_S100_L002_R1_001.fastq.gz
987bbb02ad3c34a719c0a5cbe0dabfb6	s101_S101_L001_R1_001.fastq.gz
c8b143a9245f4ead77a5bb11619bc9ee	s101_S101_L002_R1_001.fastq.gz
aedf2528ba4e0ec9d35f6a3eb90a65b5	s102_S102_L001_R1_001.fastq.gz
972e68194e0c49a2e057b090c18f3c82	s102_S102_L002_R1_001.fastq.gz
9edeb69ebfdaa41c7a0f132788eba2d0	s103_S103_L001_R1_001.fastq.gz
e9de211271201fdb6470078f4fb787c1	s103_S103_L002_R1_001.fastq.gz
44043a13a5cf3a3d1556bcf17e916c98	s104_S104_L001_R1_001.fastq.gz
cf3f2da273c76747b5530ce9e879ec3a	s104_S104_L002_R1_001.fastq.gz
74aa6b796e73b90c1dd5748a82e7efd8	s105_S105_L001_R1_001.fastq.gz
ced617d34431e7f01788a4c4273456a7	s105_S105_L002_R1_001.fastq.gz
da27fec722a1eaf99ac25150c00f6fec	s106_S106_L001_R1_001.fastq.gz
3ca380eaef94ad558cb67870b33fa5a6	s106_S106_L002_R1_001.fastq.gz
32d13b5494bffd98400be97c7b0e0672	s107_S107_L001_R1_001.fastq.gz
b3e3273aab6e05b2a22572bc08f73091	s107_S107_L002_R1_001.fastq.gz
02496133e382d4d417c6742cf620a50b	s108_S108_L001_R1_001.fastq.gz
39bba99d817773ae56e81cd6470fa1e4	s108_S108_L002_R1_001.fastq.gz
a9297fd3bce331f99cbadc0903242df8	s109_S109_L001_R1_001.fastq.gz
f3c8f08baff2bd0b3650c4a77b853070	s109_S109_L002_R1_001.fastq.gz
7417a4e624480647d5fab80b3e4317f6	s10_S10_L001_R1_001.fastq.gz
163b96ecd5de0647005ce0e2ec5196cb	s10_S10_L002_R1_001.fastq.gz
6e6cbba0ae898e6770aecefc8e178340	s110_S110_L001_R1_001.fastq.gz
7ca05bd8c445c823ebf590a72c404720	s110_S110_L002_R1_001.fastq.gz
905f93e3c74c130eb6d7b803c111fed6	s111_S111_L001_R1_001.fastq.gz
4e055b110ea0a9ac9c62f1cd41c5c253	s111_S111_L002_R1_001.fastq.gz
35ab05dcc71c7ac45ed0ee582d668e26	s112_S112_L001_R1_001.fastq.gz
4f72013e3a7fc3263aab8500f5b7782f	s112_S112_L002_R1_001.fastq.gz
c1ec9e09d0f26a9eb0cec5c4de074594	s113_S113_L001_R1_001.fastq.gz
8ce2fb1a6373dc8f244f8af30f0a7147	s113_S113_L002_R1_001.fastq.gz
dab36caf86002d8f9c59fec43e0505ac	s114_S114_L001_R1_001.fastq.gz
c759d331707599400971c20a6f62d8cb	s114_S114_L002_R1_001.fastq.gz
2960c4b549999511b1931d1f3808b3a2	s115_S115_L001_R1_001.fastq.gz
c8781720aed3859895bce59c41b3a043	s115_S115_L002_R1_001.fastq.gz
7ea46f6d17c3bb8739a385a1107452aa	s116_S116_L001_R1_001.fastq.gz
847179c8c853bba165822a116d80c7d2	s116_S116_L002_R1_001.fastq.gz
3b2dd70039c3defb2dccb30ee1169e9f	s117_S117_L001_R1_001.fastq.gz
159467ad8617b981dbc92491d35c8b9d	s117_S117_L002_R1_001.fastq.gz
a88e4b96da4973664a6e878674d3f442	s118_S118_L001_R1_001.fastq.gz
e4294089317521c143543ac6016d0238	s118_S118_L002_R1_001.fastq.gz
25d650dad04f4b1fb1aa7327f4f03bac	s119_S119_L001_R1_001.fastq.gz
aadf6713816676855bf6047f1539a1b9	s119_S119_L002_R1_001.fastq.gz
a6055ac1cc4ec3ff1bffdfd139ae0453	s11_S11_L001_R1_001.fastq.gz
fb9679ab6db0d8cb3763ea7bed6716b2	s11_S11_L002_R1_001.fastq.gz
051fe06f2398c5a399d59dca77fafe16	s120_S120_L001_R1_001.fastq.gz
a359e33adc2ec48e116a5949425ae5c0	s120_S120_L002_R1_001.fastq.gz
21946f0d9d7076088ee51b1e05e5268e	s121_S121_L001_R1_001.fastq.gz
cac1ec0562e2bfea7bdc9cdb1fca9493	s121_S121_L002_R1_001.fastq.gz
b39c28637b4fbaaab806e458a7dee0d8	s122_S122_L001_R1_001.fastq.gz
1a8ea6686299b09b4b80c67452a83e00	s122_S122_L002_R1_001.fastq.gz
1b6a0571742e64ed47fe82feca1376fc	s123_S123_L001_R1_001.fastq.gz
9e7d1bda5faef245d85a761b0e491228	s123_S123_L002_R1_001.fastq.gz
cd3e1f246fb2b8bcf7348980976d7da3	s124_S124_L001_R1_001.fastq.gz
dd40a4108f57e53ce25515f3a4d38d96	s124_S124_L002_R1_001.fastq.gz
f023931e59ae561f387e06d47080a5fc	s125_S125_L001_R1_001.fastq.gz
2f91a68a7892293a6c271e15a194dc10	s125_S125_L002_R1_001.fastq.gz
a0f8729d07fa11f6e03707b1c99ea613	s126_S126_L001_R1_001.fastq.gz
80f8ae81e1605faaebfaf2ef4b1f8023	s126_S126_L002_R1_001.fastq.gz
704239e4158bb8c0b956e468b4db49ce	s127_S127_L001_R1_001.fastq.gz
4cd7edaffc0103e9e203a4504c02d330	s127_S127_L002_R1_001.fastq.gz
71f16dfe3016d4de48cde4b6741dc59f	s128_S128_L001_R1_001.fastq.gz
c64a6e53a199d6a83075783bc2dd5551	s128_S128_L002_R1_001.fastq.gz
35b3dc0a0e496d88f5c0a206d0cea564	s129_S129_L001_R1_001.fastq.gz
60f3ac4335a4264f0146decac718f093	s129_S129_L002_R1_001.fastq.gz
238a5dcab8c24c2c58d60a12133b8e27	s12_S12_L001_R1_001.fastq.gz
416bab56e81c23e7e133620f3ebc0ae1	s12_S12_L002_R1_001.fastq.gz
5b595817ce9d028e7389b333a3ccfb4d	s130_S130_L001_R1_001.fastq.gz
62f0a7a3932565753c9074f849f0d77e	s130_S130_L002_R1_001.fastq.gz
9dfc224c8e033c77b5ccf38d455c0e5f	s131_S131_L001_R1_001.fastq.gz
47b33c15db29d1528415ea5fec98df7f	s131_S131_L002_R1_001.fastq.gz
65f15dbafcb78f8d68d699187cda208f	s132_S132_L001_R1_001.fastq.gz
15d7021c7b9d6e107a61f9f9dcdd16a2	s132_S132_L002_R1_001.fastq.gz
f86d857b72c845ae0f2b70e2cab366b0	s133_S133_L001_R1_001.fastq.gz
cb03cb6bc0915b4ba5c7ba5c3a2cb4bb	s133_S133_L002_R1_001.fastq.gz
5f6d37fbeec33323c70b2c699b1e388f	s134_S134_L001_R1_001.fastq.gz
c36fa20fae63d3cc08c7b908daff1731	s134_S134_L002_R1_001.fastq.gz
e878a8a0544df9eb2bbe54c2c087f7ba	s135_S135_L001_R1_001.fastq.gz
8315601e0a80754559f0faffee951538	s135_S135_L002_R1_001.fastq.gz
054364e8d786a530ed840e69ae83ddad	s136_S136_L001_R1_001.fastq.gz
0b5c347260915e1caa8d0447fafb8f3d	s136_S136_L002_R1_001.fastq.gz
afa0e0458255b4d63415959cf68cd5fc	s137_S137_L001_R1_001.fastq.gz
bae433781e99e4aca678a738efc24f02	s137_S137_L002_R1_001.fastq.gz
b150524b798982507bd6713055bd46c0	s138_S138_L001_R1_001.fastq.gz
4e6bdff62ef4eb6ee7aa26125b05b2ee	s138_S138_L002_R1_001.fastq.gz
92cf3e9a874afb2d149ade87ec43317b	s139_S139_L001_R1_001.fastq.gz
f98e6dd7b8c23019c8f6f25b28157b78	s139_S139_L002_R1_001.fastq.gz
5ad6a1929405a186faf48b9dfc376c1b	s13_S13_L001_R1_001.fastq.gz
517395ac0d6777cee5353cbdb5f64118	s13_S13_L002_R1_001.fastq.gz
420f388cb942393d326a09f20b15f7ad	s140_S140_L001_R1_001.fastq.gz
f3f42dcbac9bd971fc58cf0c45619eb4	s140_S140_L002_R1_001.fastq.gz
1be620591389079330a1f9009fc072ee	s141_S141_L001_R1_001.fastq.gz
e89175352ae4619ffdeb98a5955f29b3	s141_S141_L002_R1_001.fastq.gz
f1d0e4feb755611b02ab0ed7be622093	s142_S142_L001_R1_001.fastq.gz
5ad1acf73c2caebbd0d5160750a1f565	s142_S142_L002_R1_001.fastq.gz
91f1b98e6a30da76a1ac60ba29867ee2	s143_S143_L001_R1_001.fastq.gz
60cd7c593334faed69fd6c829ad39941	s143_S143_L002_R1_001.fastq.gz
839ac1c5ee8337a2245770992eba3ecb	s144_S144_L001_R1_001.fastq.gz
9beef1a450dec822430d471a42fd2e08	s144_S144_L002_R1_001.fastq.gz
d795c33c000da69132b8a3c19c12b1d1	s145_S145_L001_R1_001.fastq.gz
da40e7607d76a83dceea42dc374b8b74	s145_S145_L002_R1_001.fastq.gz
e341e6f518ffed4ee2fb35d134440585	s146_S146_L001_R1_001.fastq.gz
136eaa4efc01b43a239ce99cffd81dc1	s146_S146_L002_R1_001.fastq.gz
17a50d0a91bb7b69c3fb6b0ad0237c18	s147_S147_L001_R1_001.fastq.gz
283748d80b6263ef3a04b8228fb2c779	s147_S147_L002_R1_001.fastq.gz
0ce55bf884e91ad01e6df69c55973151	s148_S148_L001_R1_001.fastq.gz
b5cf35a83349eff36cb0631cf0f18193	s148_S148_L002_R1_001.fastq.gz
396d740dd5be9cd0f71598a084f75ca4	s149_S149_L001_R1_001.fastq.gz
324ae7f9c680be0d3093ad66541610e5	s149_S149_L002_R1_001.fastq.gz
f2fb0a10a9b51fbe248628c1b569a31e	s14_S14_L001_R1_001.fastq.gz
992c0bf04cb33a0df5dd421772e2e1f6	s14_S14_L002_R1_001.fastq.gz
cbb92108d878d5768c726dbc7f2f4c8b	s150_S150_L001_R1_001.fastq.gz
6c60b3e5bfb02297746719f43b948ac7	s150_S150_L002_R1_001.fastq.gz
cbc5943d3828719954eab33d3fd479da	s151_S151_L001_R1_001.fastq.gz
e0d741e332f3287ba8229fba15a47ed5	s151_S151_L002_R1_001.fastq.gz
8c0a55d56fe271983fb2da4e319ee2cc	s152_S152_L001_R1_001.fastq.gz
47f59a07ed773c34b4e4eb043be4917a	s152_S152_L002_R1_001.fastq.gz
3d3b711e3cc0a92ac774f87c0b632608	s153_S153_L001_R1_001.fastq.gz
b30990e7628cb6937d41daa705c753a3	s153_S153_L002_R1_001.fastq.gz
de9deffade1fa83ff667c75c9151e036	s154_S154_L001_R1_001.fastq.gz
0d070731026672e6f6a6b0a9920e4006	s154_S154_L002_R1_001.fastq.gz
b65d57cb2822a7989fd49aac07ea32d1	s155_S155_L001_R1_001.fastq.gz
a8140a67c5ae90dd3870c58542c7821c	s155_S155_L002_R1_001.fastq.gz
4dfb28a07cae9167c1b5a9787fdb2457	s156_S156_L001_R1_001.fastq.gz
269dd16a899b0fe34842e3c60bde14a0	s156_S156_L002_R1_001.fastq.gz
a2defb42d12cf1e12e74d4e4ec49ea44	s157_S157_L001_R1_001.fastq.gz
63fbd1cdcf4a9bb2a3066d91a0cae74a	s157_S157_L002_R1_001.fastq.gz
9b26dca644e5e346e77d5e710ba9c8c4	s158_S158_L001_R1_001.fastq.gz
2df29c8e132f79da1d85a1aee510416b	s158_S158_L002_R1_001.fastq.gz
5596734bc1f045d46c4c01176ac58c9d	s159_S159_L001_R1_001.fastq.gz
4cfa2b719ea606ce1b5e2c8d229553f2	s159_S159_L002_R1_001.fastq.gz
e24c0739c8125e370f3ef346482e3194	s15_S15_L001_R1_001.fastq.gz
5e3d2a4394fd1961fc58c097504b2cfd	s15_S15_L002_R1_001.fastq.gz
61b43bebc76f89d967b11f4504aafeed	s160_S160_L001_R1_001.fastq.gz
76f7369b06847070dd30b8028d88e8b9	s160_S160_L002_R1_001.fastq.gz
0937325991f161c5547cec320a52e703	s161_S161_L001_R1_001.fastq.gz
a9d978bb4ec3d1a671dd00c77282eee9	s161_S161_L002_R1_001.fastq.gz
b3d0293c7f91dde6e237c39e67e04415	s162_S162_L001_R1_001.fastq.gz
990449ac4dcf5a31e18bf2e36d7369b4	s162_S162_L002_R1_001.fastq.gz
0bfcd4ec62a23847e5011158ac193b7a	s163_S163_L001_R1_001.fastq.gz
60bb889b2829908f3098fa872cd2444a	s163_S163_L002_R1_001.fastq.gz
a6c3fae31445acbf7fa8c64fec673e73	s164_S164_L001_R1_001.fastq.gz
233bd7bfd22ffc547094b96f9237470f	s164_S164_L002_R1_001.fastq.gz
65517ff6b6c52243462dcf8c956e4e05	s165_S165_L001_R1_001.fastq.gz
747c5e26d95fbaa877bacb14052da730	s165_S165_L002_R1_001.fastq.gz
bf985677880d1243ccdeb1fb377fa079	s166_S166_L001_R1_001.fastq.gz
06233a02abc82f6b8bc07d0b676f6a82	s166_S166_L002_R1_001.fastq.gz
2551aba8a60bc3833803b136e6386162	s167_S167_L001_R1_001.fastq.gz
f81702587feb2a35e3a19ca2ed8dde13	s167_S167_L002_R1_001.fastq.gz
aed1f05111ecda3b25e71b2251535097	s168_S168_L001_R1_001.fastq.gz
27ec97efc860344085fd56a0c1be31a3	s168_S168_L002_R1_001.fastq.gz
b37bb0f49bccec539309d55e8d066e17	s169_S169_L001_R1_001.fastq.gz
cd474e1990cf06baabc6609e105499df	s169_S169_L002_R1_001.fastq.gz
9662bd0ffb748b1327e4c3d3f4047ee7	s16_S16_L001_R1_001.fastq.gz
e80f73017038c546868ea5d29f87e62b	s16_S16_L002_R1_001.fastq.gz
f440e24ccd502030358a1b8690906130	s170_S170_L001_R1_001.fastq.gz
169ba58ece970ba3aba083f516fe52c4	s170_S170_L002_R1_001.fastq.gz
80d2d06c6346100ef7be5adbbd20593c	s171_S171_L001_R1_001.fastq.gz
aca72e34bf5263fab186e930586db5f0	s171_S171_L002_R1_001.fastq.gz
c51d702114e4fd74315be503b730f151	s172_S172_L001_R1_001.fastq.gz
22030310a4d3c956fb675e1b50764dc6	s172_S172_L002_R1_001.fastq.gz
2ddd3784eee042d3dbf33c11cff1e47b	s173_S173_L001_R1_001.fastq.gz
41f52d3232789e1e8ee4b1b1e47c1b56	s173_S173_L002_R1_001.fastq.gz
49efc4ded97d6829c191a6eb079367ed	s174_S174_L001_R1_001.fastq.gz
6df469efef27e4a1d830e15ce3386334	s174_S174_L002_R1_001.fastq.gz
a74fa2a9197b95c773e98ba715ed68e3	s175_S175_L001_R1_001.fastq.gz
b9d40c8501eb81d970405fc2d5947ac1	s175_S175_L002_R1_001.fastq.gz
9eab28add140889a655a4c198f8d6fea	s176_S176_L001_R1_001.fastq.gz
fd301551c2e4db6defce9e66b7d55891	s176_S176_L002_R1_001.fastq.gz
723dcd87f708f4d4c2595f7a77f72eff	s177_S177_L001_R1_001.fastq.gz
d1594f69b3c3d5686fcb73473b69258b	s177_S177_L002_R1_001.fastq.gz
42655bbf6b4608267b4cf89bf608f431	s178_S178_L001_R1_001.fastq.gz
a0a54a1573f3db8c10ffaab5ab0935d7	s178_S178_L002_R1_001.fastq.gz
c89b8fa570fe4e8a3a7b8f0d8bdaeff4	s179_S179_L001_R1_001.fastq.gz
953662a38317f2aa2796560ce23a1d52	s179_S179_L002_R1_001.fastq.gz
dfaa17dde62020cd38bfdd3cbe4ebaf1	s17_S17_L001_R1_001.fastq.gz
89ae1e68a4c692ab3aa9514846e28855	s17_S17_L002_R1_001.fastq.gz
e42072659db5b30fa01daabfa207cc08	s180_S180_L001_R1_001.fastq.gz
608416818a540c5e19cc86201c697602	s180_S180_L002_R1_001.fastq.gz
15e79db339dd8b0433cce9c1174a36f7	s181_S181_L001_R1_001.fastq.gz
63049aea465ec1ee0e5e4b7df5372c6b	s181_S181_L002_R1_001.fastq.gz
09cd0cf1377861e3f80654d10342d56a	s182_S182_L001_R1_001.fastq.gz
4a48287526bb183adefb49207ca6d66a	s182_S182_L002_R1_001.fastq.gz
d141033922b5b60c78196da8dd229c2e	s183_S183_L001_R1_001.fastq.gz
46ad23da940c7b672a5218c6ce9c8c21	s183_S183_L002_R1_001.fastq.gz
28060b47eeee1adecf506a40195fd022	s184_S184_L001_R1_001.fastq.gz
eefe813e95d35864a6c87e245b487f4b	s184_S184_L002_R1_001.fastq.gz
b94fdb1fcdd5275e5530656dc9a933a4	s185_S185_L001_R1_001.fastq.gz
0ff986764edde382a62a21980e514c0d	s185_S185_L002_R1_001.fastq.gz
0e43f4981ac011e0f7a87461e65d2125	s186_S186_L001_R1_001.fastq.gz
31cdb48812f4bfd053dd8d788874eb26	s186_S186_L002_R1_001.fastq.gz
d5b69649588ec52121deec22b269a8c5	s187_S187_L001_R1_001.fastq.gz
006fef82a0fddee21b893ded9054de10	s187_S187_L002_R1_001.fastq.gz
6834931eaa934c6d16586184d7082fd5	s188_S188_L001_R1_001.fastq.gz
89846a3a047a46feb6cf9cdd9a4897c8	s188_S188_L002_R1_001.fastq.gz
75e7b857340fb578a08f1630fd7de558	s189_S189_L001_R1_001.fastq.gz
5f974dd524d139c574d3d1056eff97b6	s189_S189_L002_R1_001.fastq.gz
01b541043293a9e931d2cb1ba7d770d8	s18_S18_L001_R1_001.fastq.gz
6308054f50e08385d03a5a8b92b0587d	s18_S18_L002_R1_001.fastq.gz
83a86af282b6a68497d1d64a7d774b19	s190_S190_L001_R1_001.fastq.gz
3de3d4cf8e5b6989b42a0b287cea1330	s190_S190_L002_R1_001.fastq.gz
3b1a71521f158a6d1cc37489ede4120a	s191_S191_L001_R1_001.fastq.gz
6c57fea44d47d89d3ac16b376ba11514	s191_S191_L002_R1_001.fastq.gz
e1e926eafb65b7ef5d6989579da24e15	s192_S192_L001_R1_001.fastq.gz
e38976c240abdceaeaaa7265eab1f96a	s192_S192_L002_R1_001.fastq.gz
9400114ab8baf2c7b780ed898306ad7e	s193_S193_L001_R1_001.fastq.gz
a12c417c9f545673671c3c5da5d9e5eb	s193_S193_L002_R1_001.fastq.gz
d5f71e675d0f6e7d383cc7c6b664abe6	s194_S194_L001_R1_001.fastq.gz
de36f16aa79732273e8805771795dcff	s194_S194_L002_R1_001.fastq.gz
904d18246aaa9d9b3543d04288aa2f46	s195_S195_L001_R1_001.fastq.gz
c9c7cc56c3943f9254c35f3093440dfd	s195_S195_L002_R1_001.fastq.gz
da73e8d6e80759b52984da7507dc45e2	s196_S196_L001_R1_001.fastq.gz
301b380b8f80d468bd74300b5aeaadb2	s196_S196_L002_R1_001.fastq.gz
694264e02db534b281fd8ab0c6e10aae	s197_S197_L001_R1_001.fastq.gz
88a1f4a17707eb69c8763dcd17f21b02	s197_S197_L002_R1_001.fastq.gz
70b1e37a47cb655c314d90ade9eee2b5	s198_S198_L001_R1_001.fastq.gz
f1fa5a5246691ed3dd744e0d3750a5c4	s198_S198_L002_R1_001.fastq.gz
311195eb5e9c190fa51c3ef32a9d294c	s199_S199_L001_R1_001.fastq.gz
4cd88289d1ecd85b648a4633f7906854	s199_S199_L002_R1_001.fastq.gz
e1b952bc88e66d83b5f0661d49e9e2b2	s19_S19_L001_R1_001.fastq.gz
3e4feb408cecd10530c5fe81ddf766d2	s19_S19_L002_R1_001.fastq.gz
f987b3928d9ad5bfeeb603b9357ff4cd	s1_S1_L001_R1_001.fastq.gz
602580c2e80af61dfbd1ce65ba7ae4a9	s200_S200_L001_R1_001.fastq.gz
88314fa293171abed4703f6975d6e0b6	s200_S200_L002_R1_001.fastq.gz
e029986f6e896e5ee772ca52f2c42248	s201_S201_L001_R1_001.fastq.gz
0eeae479cf2510981d506aef75568aab	s201_S201_L002_R1_001.fastq.gz
733afd6254733c2e7a491f2a5cf99228	s202_S202_L001_R1_001.fastq.gz
32abba6a46fedd14bdaaa65bf98fe91a	s202_S202_L002_R1_001.fastq.gz
76cd39a15e35b40ae2d35b3bcd4ba3a0	s203_S203_L001_R1_001.fastq.gz
f54c77aed64d01ab38370f3d2a22058b	s203_S203_L002_R1_001.fastq.gz
0c500bd4c32589d6877a19ea42fd6bb2	s204_S204_L001_R1_001.fastq.gz
b019922b15717ab733d706a8d7aef8cc	s204_S204_L002_R1_001.fastq.gz
583682a935cf13e1de17dbf653b9d9d4	s205_S205_L001_R1_001.fastq.gz
c2964b6f4e57bb7bb84d2db17b26a306	s205_S205_L002_R1_001.fastq.gz
d6559c90536a34360386ef7b2b1c0bcf	s206_S206_L001_R1_001.fastq.gz
ae73456f0c1f77b51f6c70a128f43c88	s206_S206_L002_R1_001.fastq.gz
57e70e7e371cc217f5cf9cf0b4b2bd21	s207_S207_L001_R1_001.fastq.gz
aaf80a684da36f6f5be2b9a6fd43d4d5	s207_S207_L002_R1_001.fastq.gz
e66200250cfa0d6a699118393b9f4ad2	s208_S208_L001_R1_001.fastq.gz
18e776a3278a711a1d4a6bea89664920	s208_S208_L002_R1_001.fastq.gz
06d5e6bd54b8095a269058b2bc26ff61	s209_S209_L001_R1_001.fastq.gz
9572f0634f9cb5ed92dc72d44d90f336	s209_S209_L002_R1_001.fastq.gz
8499eaab6f4402e8b693a9f287b6fcfa	s20_S20_L001_R1_001.fastq.gz
f8e5478822c9e976dadb3516b6ef9c44	s20_S20_L002_R1_001.fastq.gz
d63285b9845c27944c29949d2c62a11f	s210_S210_L001_R1_001.fastq.gz
b4f96cd9c64eede51eafb9c3023c55ba	s210_S210_L002_R1_001.fastq.gz
613a7d5547ae64c513487305a3fc0f01	s211_S211_L001_R1_001.fastq.gz
fb4075c9d3f31399cfe56948bc430e10	s211_S211_L002_R1_001.fastq.gz
ef5c0ca9c5276ff5c44c109bf129a0af	s212_S212_L001_R1_001.fastq.gz
6d6d717b7cde87b400c42c49d0978ef9	s212_S212_L002_R1_001.fastq.gz
c2bae5190286c8cee35b07f0623f7168	s213_S213_L001_R1_001.fastq.gz
63932b610dbbd56079408939d982956f	s213_S213_L002_R1_001.fastq.gz
9651433258adb97dbc254f90310f4ad9	s214_S214_L001_R1_001.fastq.gz
1d7c5b20a8e5fb38f13f262aa8f7a8c3	s214_S214_L002_R1_001.fastq.gz
74cff6bac9b638b607a603f8ca9f1e59	s215_S215_L001_R1_001.fastq.gz
bf38fe02fe5f261845bd8b30ca4e69d0	s215_S215_L002_R1_001.fastq.gz
6ac2f373c5da5e90e8503e75190ec5f4	s216_S216_L001_R1_001.fastq.gz
944d458d85f94e8e7f56033718c23bcd	s216_S216_L002_R1_001.fastq.gz
bd8c872faf1d138a3f71a77f68fab836	s217_S217_L001_R1_001.fastq.gz
e323b2b902567171c0c15dcd16bab099	s217_S217_L002_R1_001.fastq.gz
e066a3298349d6e315d43a84fbd57b4b	s218_S218_L001_R1_001.fastq.gz
bb3edd9e421f6131a1622c3007bb3ad2	s218_S218_L002_R1_001.fastq.gz
3242ded8e45b6291426d3edf16d68fc2	s219_S219_L001_R1_001.fastq.gz
704e409e14cecfb274fa7631d10d7ccb	s219_S219_L002_R1_001.fastq.gz
751da88b859f63dd77ae8db77c178fd9	s21_S21_L001_R1_001.fastq.gz
fae092b96547dd7214cb5e98f60cdb58	s21_S21_L002_R1_001.fastq.gz
343fb3ef11ef392f260b68205df4e8df	s220_S220_L001_R1_001.fastq.gz
795bddc23a7637a3590e9d429e6b2a89	s220_S220_L002_R1_001.fastq.gz
cee58d4abe8aa8e5b08185e46600dccb	s221_S221_L001_R1_001.fastq.gz
10744d8ef656998552acb487709aaa4d	s221_S221_L002_R1_001.fastq.gz
567239a6def0d2d57a6cef55db2dd35b	s222_S222_L001_R1_001.fastq.gz
f945c5fae0e12c0304342182c9f62466	s222_S222_L002_R1_001.fastq.gz
4e4a6c5352dfb1d7f50d1a3c075c7bde	s223_S223_L001_R1_001.fastq.gz
10f6defc97668b2196abd47cd43d6257	s223_S223_L002_R1_001.fastq.gz
73f76e825061825c1dcde13d725aa205	s224_S224_L001_R1_001.fastq.gz
a88ce51bc107383bb675b92477891c69	s224_S224_L002_R1_001.fastq.gz
1767f63d944a2c02051171d1f734878a	s225_S225_L001_R1_001.fastq.gz
89bf59997ebb20d2bf965006df31b5bb	s225_S225_L002_R1_001.fastq.gz
ff8a3ffa7e1d9cf61c0ea094c9a592f7	s226_S226_L001_R1_001.fastq.gz
263aca0e6d3c5bb05d964dc8d51c2bed	s226_S226_L002_R1_001.fastq.gz
49e349f8bcaba935617ca54b1c8869a6	s227_S227_L001_R1_001.fastq.gz
be2e123b904f14dacaa32b99bb8a8b72	s227_S227_L002_R1_001.fastq.gz
6d9fa58659fabb19d09d908e2e742907	s228_S228_L001_R1_001.fastq.gz
6968fa33a802f9622aefad60814dad9b	s228_S228_L002_R1_001.fastq.gz
21267156f47ae33b81a2b15f800d082e	s229_S229_L001_R1_001.fastq.gz
611f28b117297e139d6122a76d67101b	s229_S229_L002_R1_001.fastq.gz
e634dcb691f43d8788abe61db7373ebd	s22_S22_L001_R1_001.fastq.gz
3f98f5562806cd44c501ae8d0e3fff08	s22_S22_L002_R1_001.fastq.gz
ea737fa220d8ea0f926fa0923a392ea8	s230_S230_L001_R1_001.fastq.gz
b66341f5e0106d2d0abd4d33008d02eb	s230_S230_L002_R1_001.fastq.gz
63c15a0fece7eac732c810e8fb9c71b6	s231_S231_L001_R1_001.fastq.gz
b38a16b53e5857f95e0520d0d531a171	s231_S231_L002_R1_001.fastq.gz
760ba859fef09ad649395b36a3ceef63	s232_S232_L001_R1_001.fastq.gz
3b3d198ec9ce4eef9f4c5b431212b4c1	s232_S232_L002_R1_001.fastq.gz
878930ab14e12e9e0363568d0787d436	s233_S233_L001_R1_001.fastq.gz
d40718868c6450abb9e8821eb4261358	s233_S233_L002_R1_001.fastq.gz
31d3c8dc51fb4b164ecc3d724cd30e0a	s234_S234_L001_R1_001.fastq.gz
fc4d874af6857f38e94109bd439c1ed3	s234_S234_L002_R1_001.fastq.gz
f9fa7eb8e4c5c5a1d58a058808544b9c	s235_S235_L001_R1_001.fastq.gz
8d612eca61748e29833b2700f34e7eaa	s235_S235_L002_R1_001.fastq.gz
6d3b4e3adf0d9f752f680a78106ba907	s236_S236_L001_R1_001.fastq.gz
e421afa581c2b4b7185558bebbbaba6c	s236_S236_L002_R1_001.fastq.gz
0a3d081b35b329df7095216ec2c1d400	s237_S237_L001_R1_001.fastq.gz
dc3965515831258649abdad919240112	s237_S237_L002_R1_001.fastq.gz
427ce6733188c9686059098409fe8caa	s238_S238_L001_R1_001.fastq.gz
b7c40690123aa159cdfad85dbda5c883	s238_S238_L002_R1_001.fastq.gz
836fc9ebea68b1d579131f9c0b844812	s239_S239_L001_R1_001.fastq.gz
144e2db94002feecb823dbbc7a960f5a	s239_S239_L002_R1_001.fastq.gz
3cf15ea694a2fd08ec9b038ff1603b51	s23_S23_L001_R1_001.fastq.gz
b7f7b8851a70897ebce7214baa4508a0	s23_S23_L002_R1_001.fastq.gz
e2c75399e6e1143200d535cf616388cc	s240_S240_L001_R1_001.fastq.gz
39e33e0370378cb0d0dea8016c8280ce	s240_S240_L002_R1_001.fastq.gz
e137914cbc5ed363ced9d4da5783e0b9	s241_S241_L001_R1_001.fastq.gz
62e32eae20676eba8c97299a800d6be2	s241_S241_L002_R1_001.fastq.gz
61ed4063ae482951271aed4147dda8b5	s242_S242_L001_R1_001.fastq.gz
0d3114ae1c94f893cdeaf6e5c41cd94f	s242_S242_L002_R1_001.fastq.gz
e043591fcffe4f37d912c71f58959815	s243_S243_L001_R1_001.fastq.gz
0cc9b7e6d4dc6935af9eba36687a4b27	s243_S243_L002_R1_001.fastq.gz
0c03d411d73f2ac4d031f6c0d55596ac	s244_S244_L001_R1_001.fastq.gz
ed21a6c8aed84bc33effc5cf33715b9f	s244_S244_L002_R1_001.fastq.gz
b12b4a5d9bf0633035c84ef98d5d7e19	s245_S245_L001_R1_001.fastq.gz
1e92792c9c426a11912fd75c06f5ce59	s245_S245_L002_R1_001.fastq.gz
e73236c9595f1e31162cad7aa1d36f18	s246_S246_L001_R1_001.fastq.gz
d91e73e155003f296ca893e43a1fa891	s246_S246_L002_R1_001.fastq.gz
330011144bf1969aa4a7bc2818ef75b6	s247_S247_L001_R1_001.fastq.gz
ece3cf0b671a3760fb3922c23b93e38b	s247_S247_L002_R1_001.fastq.gz
c3770b02940532ec7edce981fe35dd29	s248_S248_L001_R1_001.fastq.gz
d861555857a4bc41196e88a5b1284792	s248_S248_L002_R1_001.fastq.gz
36d6a01e2a99514dfd261af4151183f4	s249_S249_L001_R1_001.fastq.gz
120a04f55ff859227cfbbb29257b0fa8	s249_S249_L002_R1_001.fastq.gz
3430ac698b6753e47e4ff7f04e498999	s24_S24_L001_R1_001.fastq.gz
e078d005cff7f5951c84ac3f759c9483	s24_S24_L002_R1_001.fastq.gz
a12549b1f7fe66ab25bfdab0abe34585	s250_S250_L001_R1_001.fastq.gz
e22a052152b8148ab5b7d188999dfea4	s250_S250_L002_R1_001.fastq.gz
cd226e92a81b83df702f4cdee4882f1b	s251_S251_L001_R1_001.fastq.gz
52eb4efe42e151907dfc8f1d92085472	s251_S251_L002_R1_001.fastq.gz
0d4316f455858146be9ce6505575c07c	s252_S252_L001_R1_001.fastq.gz
19fec2fc7633a1cfaa9de76dd42c25b2	s252_S252_L002_R1_001.fastq.gz
1834b034dfb6b37ad601e6c0de352d3e	s253_S253_L001_R1_001.fastq.gz
04b31b1e388bcd32486a96b06c76cb8e	s253_S253_L002_R1_001.fastq.gz
1e4dc54f63fa779b2ad935ef0d6dc7b4	s254_S254_L001_R1_001.fastq.gz
c30e98a82a92df6ff1eb174a288c3e25	s254_S254_L002_R1_001.fastq.gz
ce9634c7d96edd24292e5c4edc251681	s255_S255_L001_R1_001.fastq.gz
62303ae2e445585ef41022c105610ad1	s255_S255_L002_R1_001.fastq.gz
8a3d4b48b23b178b24129a3c7522ebdd	s256_S256_L001_R1_001.fastq.gz
98b11190a215df0be2f13d3406777b61	s256_S256_L002_R1_001.fastq.gz
d9e1496c88eb68cf384be473beae85db	s257_S257_L001_R1_001.fastq.gz
bb925e4cb1ebd7f9a11ab94521f3e9f3	s257_S257_L002_R1_001.fastq.gz
3ebb26fcbd897779a4aeff99c03779c1	s258_S258_L001_R1_001.fastq.gz
b4bf092e3c6cbda34ae839e817990015	s258_S258_L002_R1_001.fastq.gz
463fe6fc0d9bc39204042ea93862320a	s259_S259_L001_R1_001.fastq.gz
48e92c7d42097e850f50e7b09d65dc7a	s259_S259_L002_R1_001.fastq.gz
71b1d229a3382194860016aa1068e05c	s25_S25_L001_R1_001.fastq.gz
c9ded0def813d23cf510a346ce1b5cbb	s25_S25_L002_R1_001.fastq.gz
bdb231c72ed7ff6bf1485ac7fe2e73ad	s260_S260_L001_R1_001.fastq.gz
18e8fc241c3162e9e8462b96916bf15a	s260_S260_L002_R1_001.fastq.gz
fa8874bb9cfea73b534eb13cb053bbd1	s261_S261_L001_R1_001.fastq.gz
01803b4721a19c43ad8e2af0b350dcdd	s261_S261_L002_R1_001.fastq.gz
f8c1a82c6e9ad0cf9f95ce2d851555b5	s262_S262_L001_R1_001.fastq.gz
0bac4fa40ebcb0679686d1ef6e9f80f5	s262_S262_L002_R1_001.fastq.gz
b48ef2cbaa63c24b0fa556a7ec5cbe3b	s263_S263_L001_R1_001.fastq.gz
12ca5cac08e4348810275db2265e2adf	s263_S263_L002_R1_001.fastq.gz
87f7dfad44fd1568afdab5858de8ad78	s264_S264_L001_R1_001.fastq.gz
68b90f83633ad63d5ea056f1d3702aae	s264_S264_L002_R1_001.fastq.gz
9da434a33bdc1a8369c7e5e2cb5b9a4b	s265_S265_L001_R1_001.fastq.gz
382e812008dd54b20f43d4b030a5f569	s265_S265_L002_R1_001.fastq.gz
aa952e1523883c4027ddd252331162a8	s266_S266_L001_R1_001.fastq.gz
fb6c535c890f115902a98060bc0ccafd	s266_S266_L002_R1_001.fastq.gz
51d459645a819b8dcfc2144113e462be	s267_S267_L001_R1_001.fastq.gz
aa999fb967c2dbd94afe03b5c96149e9	s267_S267_L002_R1_001.fastq.gz
c95a415de16d2413f2631b2ef8f5d612	s268_S268_L001_R1_001.fastq.gz
1240658a5232884c2364a7e18c0fa987	s268_S268_L002_R1_001.fastq.gz
0b7e82a44d1e04c25b4300cac6f74f9d	s269_S269_L001_R1_001.fastq.gz
d27202a32b36841498f67127cdbff7d4	s269_S269_L002_R1_001.fastq.gz
17d26aa410ad3320236e09c72e932fab	s26_S26_L001_R1_001.fastq.gz
2123bccdf33bbd4d4396c15016c27fa1	s26_S26_L002_R1_001.fastq.gz
e1d9880ac1a9e6f6e47ea93f44eee59c	s270_S270_L001_R1_001.fastq.gz
ae6bc4d1d212e99942edcc5d3c33d762	s270_S270_L002_R1_001.fastq.gz
c0eceab750a0e71ecc24f8239fb27b65	s271_S271_L001_R1_001.fastq.gz
a1146382555a91d6c35e618ff8ca905c	s271_S271_L002_R1_001.fastq.gz
27811e03ff8416f88d701b87a19e42a9	s272_S272_L001_R1_001.fastq.gz
00e53d72a27b1cb2d171d0b2601b37ec	s272_S272_L002_R1_001.fastq.gz
c85c620c4ef678ac609e8114f3efcd27	s273_S273_L001_R1_001.fastq.gz
aa35c82ab225aa36b60ea52997a5c11b	s273_S273_L002_R1_001.fastq.gz
c51b0bff2de6f6f8f36e38bf0355a8c2	s274_S274_L001_R1_001.fastq.gz
0889fbf0c9e5b94cc8ceb9b36ab8cc12	s274_S274_L002_R1_001.fastq.gz
e90ac4a723c62bdaaeb8252fa5e71c74	s275_S275_L001_R1_001.fastq.gz
7850dfeb9707f47ba6231ebff3590766	s275_S275_L002_R1_001.fastq.gz
4b25562d9d6a55ae43061893d8756613	s276_S276_L001_R1_001.fastq.gz
5e174aab6fde7a3e9ef58767bf98c417	s276_S276_L002_R1_001.fastq.gz
a86c2f3c2f627331d6d6ceb8641e58ab	s277_S277_L001_R1_001.fastq.gz
9e29483be0865d2ee3213e7c781a4e69	s277_S277_L002_R1_001.fastq.gz
3c02972ae8dd7bab3e2369b302843d2f	s278_S278_L001_R1_001.fastq.gz
7f5acb6b99bf904feafe69a287b53616	s278_S278_L002_R1_001.fastq.gz
81c32d49d175c27d118b2faad1c9f2b1	s279_S279_L001_R1_001.fastq.gz
98a48d6e6038c095ed746a88bf9d81d8	s279_S279_L002_R1_001.fastq.gz
81c1901fc88cf2b313146d255f045613	s27_S27_L001_R1_001.fastq.gz
cf0ca5db5368985d083b126c297fdac1	s27_S27_L002_R1_001.fastq.gz
fb7f3124286c02bbddf34acdcd7f41a3	s280_S280_L001_R1_001.fastq.gz
851c7359c6d4d3716344d2d31102370f	s280_S280_L002_R1_001.fastq.gz
5c1d32d82d851f137e932386d9aa08f1	s281_S281_L001_R1_001.fastq.gz
7b11bd2db28a84c99cb629ddd7a919c6	s281_S281_L002_R1_001.fastq.gz
2ca387b920c24b0412f0c1cd948f0479	s282_S282_L001_R1_001.fastq.gz
7e32bb0304dd98993e5ec9f0b0a15d9d	s282_S282_L002_R1_001.fastq.gz
e7099cb7edb99a851d5bad542af7f853	s283_S283_L001_R1_001.fastq.gz
6aaae056b57cc7674704a66c5534cea3	s283_S283_L002_R1_001.fastq.gz
c8ab1254e39357f1d0bddc0454078a88	s284_S284_L001_R1_001.fastq.gz
b173ac9f30e9d61ee5f35f25418f10b2	s284_S284_L002_R1_001.fastq.gz
6f4e858855144b329bf53d22e7d1465a	s285_S285_L001_R1_001.fastq.gz
ee21f3437b000e2c16a7dc114752c0d6	s285_S285_L002_R1_001.fastq.gz
17df81859b75a39465e11ef45516d4de	s286_S286_L001_R1_001.fastq.gz
f3dbc2021169a707cc88be04dbaa88b4	s286_S286_L002_R1_001.fastq.gz
49b82c7d64cd90269e2717c982a1d4d8	s287_S287_L001_R1_001.fastq.gz
a3a223b654bc91b1d7b03c917bddace8	s287_S287_L002_R1_001.fastq.gz
90164f76a766f7414fb9ef96eacfbbb6	s288_S288_L001_R1_001.fastq.gz
fd8b372a63869e3adcb652efee309815	s288_S288_L002_R1_001.fastq.gz
be71dbb592a553928de35ffe7dbbd1fb	s289_S289_L001_R1_001.fastq.gz
4a58c8606bd130cebc91d33d0e3b17d9	s289_S289_L002_R1_001.fastq.gz
109f8002079c1780fae3228753186d63	s28_S28_L001_R1_001.fastq.gz
99bada24fa3c703ea04bd99d979fff32	s28_S28_L002_R1_001.fastq.gz
7cf35d31634847869507a87e186327d0	s290_S290_L001_R1_001.fastq.gz
aa360608856ce9dfd67f6d4d50c6cfcc	s291_S291_L001_R1_001.fastq.gz
257289d54f7b9fef7d8dd5148d675745	s291_S291_L002_R1_001.fastq.gz
900fea95afa4545d0046f13588347f91	s292_S292_L001_R1_001.fastq.gz
5937f05a526982c30f058f6b4d4c0a49	s292_S292_L002_R1_001.fastq.gz
a968bc50142a6f3037e02e5e4a3fede0	s293_S293_L001_R1_001.fastq.gz
14e895f30c93a6bbcded04807971fd9e	s293_S293_L002_R1_001.fastq.gz
6f432f0713c27807d4557889557554c8	s294_S294_L001_R1_001.fastq.gz
7cbca1eaa3370a1be088d53ba78b5b3c	s294_S294_L002_R1_001.fastq.gz
5f07c10994bf5ea2c4f9d786a51d5a24	s295_S295_L001_R1_001.fastq.gz
3bbf0ab6a29d7449aaa9d0f7ada4fb14	s295_S295_L002_R1_001.fastq.gz
14a623fa726ff0833ebe5d5dd90b16cc	s296_S296_L001_R1_001.fastq.gz
3d6983d720ca1402214cdc142c265b14	s296_S296_L002_R1_001.fastq.gz
da933b403fe74e36752b07eed386e7be	s297_S297_L001_R1_001.fastq.gz
cabccc5fab99915137101243d4348e97	s297_S297_L002_R1_001.fastq.gz
c70ccaa64cad3d07654616308a713fe3	s298_S298_L001_R1_001.fastq.gz
1f86eff617594aa47f9fcd68f3b54a80	s298_S298_L002_R1_001.fastq.gz
d4c1191fcca28ae45efdf31386cbbf08	s299_S299_L001_R1_001.fastq.gz
bdea6022f5647648f22df9a010785b9d	s299_S299_L002_R1_001.fastq.gz
765c0010c1d4c4028de6474ecf9f4743	s29_S29_L001_R1_001.fastq.gz
fb764ad5ac7d98f93e63a7fea219f632	s29_S29_L002_R1_001.fastq.gz
eb549383e23d526805b35d56e76983c3	s2_S2_L002_R1_001.fastq.gz
31c665a98cc4e817a014d6302d794e50	s300_S300_L001_R1_001.fastq.gz
a136b1e2ddb7e7b51e0ad93fcd82daed	s300_S300_L002_R1_001.fastq.gz
46183a5330cfa5fa41d042bc6eb2bb53	s301_S301_L001_R1_001.fastq.gz
563b29a89b58084212f970515d7bfe00	s301_S301_L002_R1_001.fastq.gz
a0c32d609c1a3d13285f9af00d0f90f6	s302_S302_L001_R1_001.fastq.gz
fd96d32084cf380450be42c26dbeae26	s302_S302_L002_R1_001.fastq.gz
d6fe55ca40ecac2267e83b6bdc80266f	s303_S303_L001_R1_001.fastq.gz
5e71e36da79b702199232ad65ac47350	s303_S303_L002_R1_001.fastq.gz
fed2e82f2ca095559edeb7146407c80d	s304_S304_L001_R1_001.fastq.gz
67ed91e163665148fbccb0d69fc7eb0d	s304_S304_L002_R1_001.fastq.gz
f74a734c790325ef5722e49734440105	s305_S305_L001_R1_001.fastq.gz
ea88354d15f320cbd1b5e3c638f80b08	s305_S305_L002_R1_001.fastq.gz
bea3f46bea18bfc67c4870caafcd2e41	s306_S306_L001_R1_001.fastq.gz
f0d63777b74a6c569c8f846d50d681a7	s306_S306_L002_R1_001.fastq.gz
453952290fb9fc808f54d7f03d1e1a9a	s307_S307_L001_R1_001.fastq.gz
0d166a02316f007c245efecb65695580	s307_S307_L002_R1_001.fastq.gz
ccc2fc3f2fc1861b67f3b7596f646fd6	s308_S308_L001_R1_001.fastq.gz
93cd2a0b3e61d930021f1c1b2f71f6f2	s308_S308_L002_R1_001.fastq.gz
3585b96f7b3ae3103773a35624256d1f	s309_S309_L001_R1_001.fastq.gz
ced45610b7f13ce0a8db8ad6600952f5	s309_S309_L002_R1_001.fastq.gz
0f2b33e189b70373e0e09b768f1da86f	s30_S30_L001_R1_001.fastq.gz
0a2ad6d08cce42f69c1804d9d531c5c9	s30_S30_L002_R1_001.fastq.gz
8436184f02b29b00083a170860a2cd49	s310_S310_L001_R1_001.fastq.gz
4754298b469d543a3f8c9d9ee4f2c283	s310_S310_L002_R1_001.fastq.gz
51d609250655f855d8a291310ab80652	s311_S311_L001_R1_001.fastq.gz
f995c82c2a59255e8c2243df90aed803	s311_S311_L002_R1_001.fastq.gz
5fc6e0e376885f128fa95b1d81ba57c3	s312_S312_L001_R1_001.fastq.gz
5979ef9f28798b5c23656fe7986da2b4	s312_S312_L002_R1_001.fastq.gz
6ca5bf54748aaa74a7534a108fd5ba01	s313_S313_L001_R1_001.fastq.gz
3058b53595acd0320ce62753e4919b16	s313_S313_L002_R1_001.fastq.gz
8dbd5675d4105a3a780286fa73c84894	s314_S314_L001_R1_001.fastq.gz
7579981518580be2e44a40d882086c9a	s314_S314_L002_R1_001.fastq.gz
51ce0102bf329b0c1bee8ef58755a2e9	s315_S315_L001_R1_001.fastq.gz
2a0fbd5282db1e6e6bf2f6e35827ec38	s315_S315_L002_R1_001.fastq.gz
1f09dff4498ab8aedf6ca648acc1ecd4	s316_S316_L001_R1_001.fastq.gz
45be93c3f0cf4c8ae89715325807b534	s316_S316_L002_R1_001.fastq.gz
f4b63eadad60da12265dae23d16a210d	s317_S317_L001_R1_001.fastq.gz
f78d82b8cef92db4461362edd3ce4bb8	s317_S317_L002_R1_001.fastq.gz
eb7ea0a4b143b2494a293f02b067933c	s318_S318_L001_R1_001.fastq.gz
87c0ef02e3c25147e14832cd17075c5d	s318_S318_L002_R1_001.fastq.gz
d13742eefbd5c37d8cf55f0b7f2739d2	s319_S319_L001_R1_001.fastq.gz
d3a34e667967befaba5c1b7e82e21c8a	s319_S319_L002_R1_001.fastq.gz
1cdb31183f2e9da872dddc5a9a45997d	s31_S31_L001_R1_001.fastq.gz
9d2e6b6dcd2ce43e9256a1212e3d0da8	s31_S31_L002_R1_001.fastq.gz
68906c0a62ffb8a338c2aef66f86de8d	s320_S320_L001_R1_001.fastq.gz
af0c82b6343338a57bfb20ac93c71404	s320_S320_L002_R1_001.fastq.gz
c992c38597a69b7dc455c88a02e9b072	s321_S321_L001_R1_001.fastq.gz
a3e05e333235eda10d7fdc47cb6f807c	s321_S321_L002_R1_001.fastq.gz
7724eb2e581c9fd712024d1412f94010	s322_S322_L001_R1_001.fastq.gz
828b1a3084d6910af43e7b5e2b611155	s322_S322_L002_R1_001.fastq.gz
506ad0d50d2a099fcd021febe205d0a1	s323_S323_L001_R1_001.fastq.gz
b1b793e486689b5afaced2729c338fc4	s323_S323_L002_R1_001.fastq.gz
11dd904e0e78fe1232ecb7c6f636527c	s324_S324_L001_R1_001.fastq.gz
8829d02123c9a086db8b3751301c163d	s324_S324_L002_R1_001.fastq.gz
e5398c9bb0628e0c4d8deb4bdd704b5f	s325_S325_L001_R1_001.fastq.gz
f3241ea2509d0eb0f3e295a63f5c71ec	s325_S325_L002_R1_001.fastq.gz
3b57f49ee685323a8cb62f5068174bfa	s326_S326_L001_R1_001.fastq.gz
bc49aa4cabe86bd8f3f9d9c6153f62f9	s326_S326_L002_R1_001.fastq.gz
ced2d4667df3c6b7c96d2e0b6497c27b	s327_S327_L001_R1_001.fastq.gz
e188946235cf4d1d35752f0bf95aaa27	s327_S327_L002_R1_001.fastq.gz
8bf42e0edcad222a42740ef869457459	s328_S328_L001_R1_001.fastq.gz
08a4deaeb95b1a223221d269d3301135	s328_S328_L002_R1_001.fastq.gz
8ad090a3f19935399ce92dd834fed7e9	s329_S329_L001_R1_001.fastq.gz
84cfa69dc90a2805431456d6e076e401	s329_S329_L002_R1_001.fastq.gz
9c8e561f658cf22fa73d3490010d752a	s32_S32_L001_R1_001.fastq.gz
388f3dc00e1192472afbf8ca16394aae	s32_S32_L002_R1_001.fastq.gz
834f335c57ef815c5d398aed18018950	s330_S330_L001_R1_001.fastq.gz
dbef56b224028aad633fd8df56cdd54d	s330_S330_L002_R1_001.fastq.gz
60c173d039a89d9d30b4497896a9bdd6	s331_S331_L001_R1_001.fastq.gz
083d08d97995d14fdf86967136eecb27	s331_S331_L002_R1_001.fastq.gz
ef71c5bfbacefe773407593627208003	s332_S332_L001_R1_001.fastq.gz
0b113b76d4ec27a8ea76bfac1606fd6b	s332_S332_L002_R1_001.fastq.gz
e187411ac90513cfe46084805946adc1	s333_S333_L001_R1_001.fastq.gz
f4ff016abed7308be0e8cf2042fe95a7	s333_S333_L002_R1_001.fastq.gz
f08c6e9f9ce9b425cb3d6b1415669f8c	s334_S334_L001_R1_001.fastq.gz
306936444de4c468ee3bafd26f8c4256	s334_S334_L002_R1_001.fastq.gz
d5337e13009ad93055d2355077e09021	s335_S335_L001_R1_001.fastq.gz
b34da94e46b48d5e9c29dcddc1714237	s335_S335_L002_R1_001.fastq.gz
72f5374b03d18d5d9b74525af2ccb497	s336_S336_L001_R1_001.fastq.gz
4a8436982cbd5b4d09e460744ba7d42b	s336_S336_L002_R1_001.fastq.gz
d16d4b8bee408114a144d2afe4c743ff	s337_S337_L001_R1_001.fastq.gz
f4a94dc6133a8ad227c936e218db47b4	s337_S337_L002_R1_001.fastq.gz
0a6c3449cdd8093445aa0cb28695cac6	s338_S338_L001_R1_001.fastq.gz
6bb213499980b60e92461b5587207f3e	s338_S338_L002_R1_001.fastq.gz
92d2123ea0a2cc108d93ba95225a4b48	s339_S339_L001_R1_001.fastq.gz
14be1a528a3329da2da7f1e44cc64c29	s339_S339_L002_R1_001.fastq.gz
a48bd38b8e859434bca08853d1040423	s33_S33_L001_R1_001.fastq.gz
0acc3ac066f7eb2f4328d78d8efcb7e4	s33_S33_L002_R1_001.fastq.gz
4e5e75e63913fe8c843b90c6f0779589	s340_S340_L001_R1_001.fastq.gz
f028922a73de2ae8aac7fd6731c515b5	s340_S340_L002_R1_001.fastq.gz
587003af8c711bfaec50782729108d38	s341_S341_L001_R1_001.fastq.gz
864e096c616f87f0bdae7cb12163fc8c	s341_S341_L002_R1_001.fastq.gz
d9e9278a6bc03edd50d5d83972cb3738	s342_S342_L001_R1_001.fastq.gz
b86749d1ebaff11269356288f49b8a50	s342_S342_L002_R1_001.fastq.gz
160c946270c1da3e82198be26ff26e41	s343_S343_L001_R1_001.fastq.gz
95d798b778856998e08d13a9c81bc78b	s343_S343_L002_R1_001.fastq.gz
6a1039b25ef38b08a193ecf3f3e2eb44	s344_S344_L001_R1_001.fastq.gz
9d594788566d49e85f0954991447faa5	s344_S344_L002_R1_001.fastq.gz
d172129590bb62922788815bd526a0ff	s345_S345_L001_R1_001.fastq.gz
980cec49fc5e32a0ec5be3956d1948ca	s345_S345_L002_R1_001.fastq.gz
0e34e6d3e0b9d24a5ddc3f30d0935f0d	s346_S346_L001_R1_001.fastq.gz
bf5f0253c5dccfe8c2be2f9af0bc4661	s346_S346_L002_R1_001.fastq.gz
e93f1ce6a8ffd99a405faadc806abbc8	s347_S347_L001_R1_001.fastq.gz
a68fe2d254a89312bfe79270d34c6e67	s347_S347_L002_R1_001.fastq.gz
f36339708dbdcf469307237b25231326	s348_S348_L001_R1_001.fastq.gz
34d3ba3724497f482dd3b9459aa4c01d	s348_S348_L002_R1_001.fastq.gz
a3db7bd7f2cd39eca8998df3dd3e4766	s349_S349_L001_R1_001.fastq.gz
53a4ef0f120c88890f3551ae822d6697	s349_S349_L002_R1_001.fastq.gz
d9b7b2a5c22c422888d9e73b650b9d7c	s34_S34_L001_R1_001.fastq.gz
b0ad530e715c52ce4b02d3fec84d18d4	s34_S34_L002_R1_001.fastq.gz
ff48408c7032280e84281d7ddd93223b	s350_S350_L001_R1_001.fastq.gz
f79b37946301f2ab87c073104c96a788	s350_S350_L002_R1_001.fastq.gz
2ba37fdf09741f39e04dd80dbfc5b687	s351_S351_L001_R1_001.fastq.gz
36168aafda06e2994fc5ceeda756778c	s351_S351_L002_R1_001.fastq.gz
963f0048f7d3409ae4990cfc619d9385	s352_S352_L001_R1_001.fastq.gz
79c30b5c1f82a965fbba227229ff671b	s352_S352_L002_R1_001.fastq.gz
ab487e4392e12bf259ce077d3f30b67f	s353_S353_L001_R1_001.fastq.gz
ae055d0ccb6ae7b9597fc5dadc8f2d64	s353_S353_L002_R1_001.fastq.gz
3e4e24e480c429d1d80110e9b5648694	s354_S354_L001_R1_001.fastq.gz
9b679da0ac737fa5c969a2f5c27c81c5	s354_S354_L002_R1_001.fastq.gz
a0b2b37806ee35d256b95aeb15f086c5	s355_S355_L001_R1_001.fastq.gz
a839cef69e8fab96dff2e4efcd7688d6	s355_S355_L002_R1_001.fastq.gz
1b203e5cc11247a98c5a78a0036a6b59	s356_S356_L001_R1_001.fastq.gz
22e08d3ac05021444285c6a624f80c15	s356_S356_L002_R1_001.fastq.gz
1f03d94bc9d2dc93b627f194016ed337	s357_S357_L001_R1_001.fastq.gz
650b890eb9d59b81c08e60ebc948d17a	s357_S357_L002_R1_001.fastq.gz
e726fe3dd42a76fbb12d753230f876b9	s358_S358_L001_R1_001.fastq.gz
bf2ef1371658e3b57aa10a815648445a	s358_S358_L002_R1_001.fastq.gz
4a7183eb596cc202d921be7179bbea7d	s359_S359_L001_R1_001.fastq.gz
17cd0e91354eeeada6c6e575c1d44d0f	s359_S359_L002_R1_001.fastq.gz
895f2944da202347999f5e2ea96b499f	s35_S35_L001_R1_001.fastq.gz
c4836baa7c17dc0a12d1661c9cd0d4a9	s35_S35_L002_R1_001.fastq.gz
253a7fd53acaaf63aab50eb743746e33	s360_S360_L001_R1_001.fastq.gz
a764976c20a077916d716f78fdf14363	s360_S360_L002_R1_001.fastq.gz
65cf9cc797b7fb41c8f1afd735c85f6f	s361_S361_L001_R1_001.fastq.gz
06e8edfb63b0996445a5c6cc5cfea5cd	s361_S361_L002_R1_001.fastq.gz
0764ddecdbde5df91f4e35f8e414b67b	s362_S362_L001_R1_001.fastq.gz
93cf2c0af74471e806a6e3c0840d2317	s362_S362_L002_R1_001.fastq.gz
b442b6070db10c93c9acc687573c1768	s363_S363_L001_R1_001.fastq.gz
b8de309ec3f2e11ac70de1b1295ff99b	s363_S363_L002_R1_001.fastq.gz
821da8b036fcbbf419fb610f3f24294b	s364_S364_L001_R1_001.fastq.gz
bb5a2acf20f66f08e592bf74100d85a5	s364_S364_L002_R1_001.fastq.gz
8ba71e07456525dacc824fbe2c93ff6f	s365_S365_L001_R1_001.fastq.gz
b0a3c50e6c958536515844061231314b	s365_S365_L002_R1_001.fastq.gz
b51743b358052396d84940d975ae026e	s366_S366_L001_R1_001.fastq.gz
43ee6d8bf03a2b0fc19da779d3d3858e	s366_S366_L002_R1_001.fastq.gz
8e6f71f8671fe46b19a1ebc340d50386	s367_S367_L001_R1_001.fastq.gz
60b22d67365f22d7b523eaeda768d078	s367_S367_L002_R1_001.fastq.gz
adbf692d8d80fcb016e26f968af039a4	s368_S368_L001_R1_001.fastq.gz
d5b7f42de47abe51c2ad396bf4e6a9b6	s368_S368_L002_R1_001.fastq.gz
b887a897beec3baccdf91e54998eacfb	s369_S369_L001_R1_001.fastq.gz
f5325155d0a6b6417608096c20274926	s369_S369_L002_R1_001.fastq.gz
4ca4017956c1f1f6389f87a377a39711	s36_S36_L001_R1_001.fastq.gz
e63e3e19e749d70cb4ca0a7c3ae59141	s36_S36_L002_R1_001.fastq.gz
559d6eccfeada49931ccf13559a47ac4	s370_S370_L001_R1_001.fastq.gz
851a9cdd6aa5dc47f558ffc41e7ba0bc	s370_S370_L002_R1_001.fastq.gz
7b8421084fc3c395c4994abe3848da69	s371_S371_L001_R1_001.fastq.gz
571e2a0f4d2f9dbd1b6a068da6ac1fdb	s371_S371_L002_R1_001.fastq.gz
0d4e27f654da388bbf1c4ce2f07019cb	s372_S372_L001_R1_001.fastq.gz
abe965279b4052255516604208662a3e	s372_S372_L002_R1_001.fastq.gz
823210ab962a21de841b8865eaf79d6f	s373_S373_L001_R1_001.fastq.gz
0331f7d9b4a8f3fb820edd3cd137ad94	s373_S373_L002_R1_001.fastq.gz
7809a9f738203b8e709031eaef06dcb7	s374_S374_L001_R1_001.fastq.gz
f5efdb8dbf9dadce8f138559a8b08cbd	s374_S374_L002_R1_001.fastq.gz
2002b052c035f23b7494786fd46674e1	s375_S375_L001_R1_001.fastq.gz
08346c17d37baee8377e25eca06a9d26	s375_S375_L002_R1_001.fastq.gz
6b6a4bd6f1ab115e140120ac0dfffc24	s376_S376_L001_R1_001.fastq.gz
034594935088932280ad181a1494eb7d	s376_S376_L002_R1_001.fastq.gz
8dc9cb5ac7d19609d1112431f9f69ae0	s377_S377_L001_R1_001.fastq.gz
a9a375a60b33d86b226344ebb0c8686e	s377_S377_L002_R1_001.fastq.gz
96610f732e832f5dde39bdbfc4ba5d4b	s378_S378_L001_R1_001.fastq.gz
fe01f9df83ebc8a1b5363d5ea0adc420	s378_S378_L002_R1_001.fastq.gz
288e3c3f3c16f20b803f1a06ae8b1c5b	s379_S379_L001_R1_001.fastq.gz
02886a21aaacd73c3148073fccd14684	s379_S379_L002_R1_001.fastq.gz
50061f0488be8d57961aa1e3e6cc4214	s37_S37_L001_R1_001.fastq.gz
ce8b2bb1967d3d711bb9a9ccf0cc4122	s37_S37_L002_R1_001.fastq.gz
dec9c055d7e5bfb49373ff243befbc41	s380_S380_L001_R1_001.fastq.gz
3a535e50ddbdbb3ecdd154dce5a41f47	s380_S380_L002_R1_001.fastq.gz
3d4dec0947d9cadf6a373493b04810f4	s381_S381_L001_R1_001.fastq.gz
683c39ca2bb45d8c2c59995d8d3efc9a	s381_S381_L002_R1_001.fastq.gz
39608424ff28edf09fa1d39985c2a5d7	s382_S382_L001_R1_001.fastq.gz
5b6cdb1c9c1f899c1cfec1dd680a2dfa	s382_S382_L002_R1_001.fastq.gz
88934e13dfe58db643231627eee9e620	s383_S383_L001_R1_001.fastq.gz
ff608b948e40c8d1ea227f5b1827b6b7	s383_S383_L002_R1_001.fastq.gz
e255b97376b3214f1bf588f526786d01	s384_S384_L001_R1_001.fastq.gz
d45f924922c3d32c18d4ca59bc651ea8	s384_S384_L002_R1_001.fastq.gz
8fba1018daa0a4876b6702b886eb9f76	s38_S38_L001_R1_001.fastq.gz
f29d658dd0f0e0223b95f7e0b9fc2ee2	s38_S38_L002_R1_001.fastq.gz
db6eb1a2c4c489fb8b8eae4a25947f3d	s39_S39_L001_R1_001.fastq.gz
23a42e1f71875d6d2432e0e0bcd6ac49	s39_S39_L002_R1_001.fastq.gz
5f91a03df496a56062f884b7ba0c8c00	s3_S3_L001_R1_001.fastq.gz
9710aba1958c6293157b368984b33064	s3_S3_L002_R1_001.fastq.gz
747a1a7faef0979403be8de9c094f819	s40_S40_L001_R1_001.fastq.gz
3b3210b6ee7cde159a753720e33b30c2	s40_S40_L002_R1_001.fastq.gz
847550655b76b2f774420c2ac23a78c2	s41_S41_L001_R1_001.fastq.gz
219ddd667ab5f1513064e998e4392279	s41_S41_L002_R1_001.fastq.gz
3db63e3d43a777b71d5bcaf9ec8d89fb	s42_S42_L001_R1_001.fastq.gz
d7633ad107d653f3a8c962de35298442	s42_S42_L002_R1_001.fastq.gz
e1430c79f7cfd25d508d6b55cde50459	s43_S43_L001_R1_001.fastq.gz
dad4a840340ab25cdfcdad82992c219b	s43_S43_L002_R1_001.fastq.gz
145f08e6156fbbf2bde9e1f9095186bc	s44_S44_L001_R1_001.fastq.gz
aae0dd3cf8a9df31ed3c0669361e66b6	s44_S44_L002_R1_001.fastq.gz
05c92c268551f1c20b4d74a5eab54e77	s45_S45_L001_R1_001.fastq.gz
ad295acb40503e7b3173eabc3db28511	s45_S45_L002_R1_001.fastq.gz
3d903c33db726366632c0daf3bf583dd	s46_S46_L001_R1_001.fastq.gz
8ed33e3fc965f457274bd7db4faa39bb	s46_S46_L002_R1_001.fastq.gz
ed4d147b5a7822769b00164eea48985e	s47_S47_L001_R1_001.fastq.gz
3c415a9fac4e56cb4cd81afb585f4e5a	s47_S47_L002_R1_001.fastq.gz
cfd28360f412ffb95d8452453a885696	s48_S48_L001_R1_001.fastq.gz
4da64e7f5bf24a3d8985bc5e04509963	s48_S48_L002_R1_001.fastq.gz
dce367cd86fb04caaab90a1195a5b9d1	s49_S49_L001_R1_001.fastq.gz
b7d7f377fc8f0b5e848e030f1e6965d9	s49_S49_L002_R1_001.fastq.gz
5fc013c2851a5cf833915645beb31533	s4_S4_L001_R1_001.fastq.gz
4605c7639bb7d9629b5febe9f9438ac3	s4_S4_L002_R1_001.fastq.gz
3c9a7ed0b48901c5359f10ed8f7c4c5f	s50_S50_L001_R1_001.fastq.gz
eb7eb0478af54068e38d3f448bc4293c	s50_S50_L002_R1_001.fastq.gz
905565fb1196d94b8cf78b5f921a5253	s51_S51_L001_R1_001.fastq.gz
852d522b541e69b04dee1654fe3712f2	s51_S51_L002_R1_001.fastq.gz
f3c9dbdabbbcdefa08b4a862f3833b46	s52_S52_L001_R1_001.fastq.gz
2c56a3d7e919de4b78ef1ad5a4d18349	s52_S52_L002_R1_001.fastq.gz
bd78ccdb2dc3d77f098896095f236a3d	s53_S53_L001_R1_001.fastq.gz
ad27517c25e5d78ddb970b474616cccb	s53_S53_L002_R1_001.fastq.gz
bc46615708b1ae03ce1be3065f963b75	s54_S54_L001_R1_001.fastq.gz
d0d95974237fce2893136af004266e96	s54_S54_L002_R1_001.fastq.gz
eda0cd45184939518c055e4db5a66ba7	s55_S55_L001_R1_001.fastq.gz
b361134a570de5c3956b1f7cf6bc122c	s55_S55_L002_R1_001.fastq.gz
4f920d7d0e381b115646bd38ecca3987	s56_S56_L001_R1_001.fastq.gz
fe8115bc0f5b6564112c1be457a45c14	s56_S56_L002_R1_001.fastq.gz
9c1fac203566bdda7bb5e52d7316755e	s57_S57_L001_R1_001.fastq.gz
dd4e3146ddda35001a541aa72380d8a6	s57_S57_L002_R1_001.fastq.gz
0f615bf479afa9020686c68db567a2a3	s58_S58_L001_R1_001.fastq.gz
8c5e801d65c738efeb61c1472fda896d	s58_S58_L002_R1_001.fastq.gz
df8e8f8cb75154c8d4337f076dab6585	s59_S59_L001_R1_001.fastq.gz
c829211e3681bed531600485ac3170f1	s59_S59_L002_R1_001.fastq.gz
779b99ff2b8c3b1b5ab5eda29a7ce709	s5_S5_L001_R1_001.fastq.gz
d999d1c298a006854d8abe3850b6f00d	s5_S5_L002_R1_001.fastq.gz
3eddc88c1c17f6544cd8679cca35666c	s60_S60_L001_R1_001.fastq.gz
064482d5fdc9828226842856fc3992cd	s60_S60_L002_R1_001.fastq.gz
082d3b2b23392484219dcfa80c4e3718	s61_S61_L001_R1_001.fastq.gz
f543ea297e42e0b0deb7dec47d305024	s61_S61_L002_R1_001.fastq.gz
2c9ad71951f318611c29a2b6935ee12c	s62_S62_L001_R1_001.fastq.gz
467085ccb35243b9e0f723be52bdce0f	s62_S62_L002_R1_001.fastq.gz
7e470532a339e51d8c6502e1ff083cb9	s63_S63_L001_R1_001.fastq.gz
eef5c045d444d8c1b1ac29997d6d0267	s63_S63_L002_R1_001.fastq.gz
414ebb43af9219f183f7eb285b858140	s64_S64_L001_R1_001.fastq.gz
88026facd178dce89c22060180fbbc69	s64_S64_L002_R1_001.fastq.gz
cb3ce61cce3cdd7d3601ab8e738a1fcc	s65_S65_L001_R1_001.fastq.gz
be070d1ee3f4ee01aa93fe6f615a7f11	s65_S65_L002_R1_001.fastq.gz
3f9e87345de7b7a628413ea25781564d	s66_S66_L001_R1_001.fastq.gz
1e40038210db567f07dfde14359d6e4c	s66_S66_L002_R1_001.fastq.gz
7d5ca2ff5a4338f1f81d7307e568508f	s67_S67_L001_R1_001.fastq.gz
a782c4839a9495325b485d6f030931d8	s67_S67_L002_R1_001.fastq.gz
2676d269d29b9d7deff6b92d4dfb4233	s68_S68_L001_R1_001.fastq.gz
ae7dd522e2d0aaf48f3163b555cf1266	s68_S68_L002_R1_001.fastq.gz
dbafaba81ce63bf4b786cdfb014024cf	s69_S69_L001_R1_001.fastq.gz
52783557bf4af73dcb64c46eab484e82	s69_S69_L002_R1_001.fastq.gz
388f7b0ad066a3eddcc3be2c2da2f3c3	s6_S6_L001_R1_001.fastq.gz
e0b69bb2c40c2df411b5893afe0ab744	s6_S6_L002_R1_001.fastq.gz
adad2dcf698b1edc928cabed55105f7e	s70_S70_L001_R1_001.fastq.gz
3dfd64036e6a6a9c3c9c562f9809b7ab	s70_S70_L002_R1_001.fastq.gz
d3b3717f52f500215da721adbd78ccc0	s71_S71_L001_R1_001.fastq.gz
d9159f669e032643225883a4e88e5588	s71_S71_L002_R1_001.fastq.gz
b57598bd0b4c4e851a8ac0d9c0c7444d	s72_S72_L001_R1_001.fastq.gz
a2605df5b55e3c698aaee0091a1e0ad1	s72_S72_L002_R1_001.fastq.gz
7243f90056bf3039698eec309c50b044	s73_S73_L001_R1_001.fastq.gz
d4274d96af7a69bd7990fc600e348e8d	s73_S73_L002_R1_001.fastq.gz
ebd256f6f0c75d845af1c2393e38d036	s74_S74_L001_R1_001.fastq.gz
f115f468371888a28d204da7608c1067	s74_S74_L002_R1_001.fastq.gz
1c694eceaeb8fd343660e799083a3683	s75_S75_L001_R1_001.fastq.gz
0568e2f209e7ff03b733538642f494f9	s75_S75_L002_R1_001.fastq.gz
22607bd7d8f29c8f07a1bd4738265cac	s76_S76_L001_R1_001.fastq.gz
8307519074a16e58607ea8ca3958440a	s76_S76_L002_R1_001.fastq.gz
3a2d8fec989d48aca2b6b941ed3ce88c	s77_S77_L001_R1_001.fastq.gz
0e34b1bd060f3b174b3a6ae92e771016	s77_S77_L002_R1_001.fastq.gz
98b72566904044b33f063ec156e6dab4	s78_S78_L001_R1_001.fastq.gz
cca40ea9710973c44870cd1d95d414ba	s78_S78_L002_R1_001.fastq.gz
40189cad0f40db7c6135f6fd7ecdca14	s79_S79_L001_R1_001.fastq.gz
10a9b6fe6aef21921b55d91ce8fd1886	s79_S79_L002_R1_001.fastq.gz
5e1131394f4e2ca2b0adcaf3dc91d18b	s7_S7_L001_R1_001.fastq.gz
5a254b400e912ab7f6c4fe3e251575d4	s7_S7_L002_R1_001.fastq.gz
d41bfc5fd860c1e0ecdb36244be3c204	s80_S80_L001_R1_001.fastq.gz
5016d741bd3571e8701e67bf869e3995	s80_S80_L002_R1_001.fastq.gz
376e3da8a5b2488f1fdb2ccd0fde49e2	s81_S81_L001_R1_001.fastq.gz
40063e5a8fb679a54563a29a047906ac	s81_S81_L002_R1_001.fastq.gz
d9c1251baf4057883897721404738bd9	s82_S82_L001_R1_001.fastq.gz
bd256ca47ebea9a0c88351b6f825c1c4	s82_S82_L002_R1_001.fastq.gz
7f9a0a7a7839d869b84814dcbd03309c	s83_S83_L001_R1_001.fastq.gz
c4c15514c22df833afa685ddc07803a2	s83_S83_L002_R1_001.fastq.gz
3317ee4e2726083386881a0c30405faf	s84_S84_L001_R1_001.fastq.gz
e87c407a4c4e541a3532a9f2949e576f	s84_S84_L002_R1_001.fastq.gz
b5820a33c5cc61b9b5c3f1e2237cffb0	s85_S85_L001_R1_001.fastq.gz
ba5813c1034fdef37ae9ded906bc2fdd	s85_S85_L002_R1_001.fastq.gz
db70fa51c6540fcec1975444c0e6b5cb	s86_S86_L001_R1_001.fastq.gz
4ceecfe500a548594a10c21b94c06dae	s86_S86_L002_R1_001.fastq.gz
779cec56c4cc5e8c19c27f0a55b977f1	s87_S87_L001_R1_001.fastq.gz
345e681807db4e8d75b0773f854517b9	s87_S87_L002_R1_001.fastq.gz
2ee7a850f30e8d221f3e0a29f2c8be34	s88_S88_L001_R1_001.fastq.gz
1f9efc8c734a81687669ffdc12286238	s88_S88_L002_R1_001.fastq.gz
dac59f43b6ed669cdbccec1a190cdc8d	s89_S89_L001_R1_001.fastq.gz
57363df59ffbd252699a1f52ebd018ac	s89_S89_L002_R1_001.fastq.gz
01806ae857d7844a3bf77075571b03a9	s8_S8_L001_R1_001.fastq.gz
8229be6cc63cf70259c63a008b2a8904	s8_S8_L002_R1_001.fastq.gz
e08727ac56a821c0867f753df05a3031	s90_S90_L001_R1_001.fastq.gz
832871525b39c7c7727bf62f3f7b62ef	s90_S90_L002_R1_001.fastq.gz
30a90bd0e8302f664400a0be09a59794	s91_S91_L001_R1_001.fastq.gz
bc1121f2f79884dce178e60cad681744	s91_S91_L002_R1_001.fastq.gz
dde212bb5ade5c7e9caf9314a4ad5a00	s92_S92_L001_R1_001.fastq.gz
74239307d4878a43c6f7a77fff30f35d	s92_S92_L002_R1_001.fastq.gz
ffa454f41f549e6a717f871e3fc176b6	s93_S93_L001_R1_001.fastq.gz
f0424c83e722825738969f385ed0b823	s93_S93_L002_R1_001.fastq.gz
9e03717a9ea154b957b1967e1816c3d7	s94_S94_L001_R1_001.fastq.gz
0e56b19d6e0742d4b4a184110892c252	s94_S94_L002_R1_001.fastq.gz
8f5153a98dc54be57a3e3302bc14bd6d	s95_S95_L002_R1_001.fastq.gz
a07df4aa52a1522c40418309e35c381b	s97_S97_L001_R1_001.fastq.gz
09c068628a2628b27799d9ca242b2d84	s97_S97_L002_R1_001.fastq.gz
772843fc874d573fc4ce06ef20f7caef	s98_S98_L001_R1_001.fastq.gz
a6fab10c330483b3efe1dc506fda4811	s98_S98_L002_R1_001.fastq.gz
8366ed3e60ffae75f752144b2ac0c59c	s99_S99_L001_R1_001.fastq.gz
cd04895bac33fb1e363f64f103ba299c	s99_S99_L002_R1_001.fastq.gz
81f9cb11af8f7d39b7227fed4c17532f	s9_S9_L001_R1_001.fastq.gz
9f86a279d84a6020066a1133503f4b53	s9_S9_L002_R1_001.fastq.gz
