## Supplemental File 3 for "*Rora* regulates activated T helper cells during inflammation"

Antibody	Tag	Company	Catalogue number
CD3	PE-Cy7	biolegend	100320
CD4	PE-Cy7	ebioscience	25-0041-82
CD62L	PE	BD Pharmingen	553151
ICOS	APC	biolegend	313516
CD8	FITC	ebioscience	11-0081-82
CD19	FITC	ebioscience	11-0193-86
CD11b	FITC	ebioscience	11-0112-86
CD11c	FITC	biolegend	117306
FcERI	FITC	ebioscience	11-5859-82
GrI	FITC	ebioscience	11-5931-86
ST2	biotin	ebiosciences	101001B
streptavidin	APCe780	ebiosciences	47-4317-82
