## Supplemental File 4 for "*Rora* regulates activated T helper cells during inflammation": mscond.csv

sample	tissue	mousenum	istc	time	isko	nicename
2:2_1	naive	1	1	2	0	Naive_a
2:2_2	naive	2	1	2	0	Naive_b
2:2_3	naive	3	1	2	0	Naive_c
0:148_1	th0	1	1	148	0	Th0_a
0:148_2	th0	2	1	148	0	Th0_b
0:148_3	th0	3	1	148	0	Th0_c
1:148_1	th1	1	1	148	0	Th1_a
1:148_2	th1	2	1	148	0	Th1_b
1:148_3	th1	3	1	148	0	Th1_c
2:148_1	th2	1	1	148	0	Th2_a
2:148_2	th2	2	1	148	0	Th2_b
2:148_3	th2	3	1	148	0	Th2_c
14L	lung	14	0	0	1	L_ko_a
15L	lung	15	0	0	0	L_ctrl_a
95L	lung	95	0	0	1	L_ko_b
96L	lung	96	0	0	0	L_ctrl_b
97L	lung	97	0	0	1	L_ko_c
98L	lung	98	0	0	0	L_ctrl_c
14S	spleen	14	0	0	1	S_ko_a
15S	spleen	15	0	0	0	S_ctrl_a
95S	spleen	95	0	0	1	S_ko_b
96S	spleen	96	0	0	0	S_ctrl_b
97S	spleen	97	0	0	1	S_ko_c
98S	spleen	98	0	0	0	S_ctrl_c
