## Supplemental File 4 for "*Rora* regulates activated T helper cells during inflammation": T cells Neg Lipid.xlsx

### Sheet: Annotated Neg Mode Lipids 
Lipid annotation	[FFA(18:0)+-H]	[FFA(18:3)+OAc]	[FFA(20:3)+Cl]	[FFA(20:3)+OAc]	[FFA(20:4)+OAc]	[PA(34:5)+Cl]	[PC(32:0)+OAc][PE(35:0)+OAc]	[PC(32:1)+OAc][PE(35:1)+OAc][PS(36:0)+-H]	[PC(34:1)+OAc][PE(37:1)+OAc][PS(38:0)+-H]	[PC(34:2)+OAc][PS(38:1)+-H]	[PC(35:4)+-H][PE(38:4)+-H]	[PC(36:1)+OAc][PE(39:1)+OAc][PS(40:0)+-H]	[PC(36:4)+OAc][PS(40:3)+-H]	[PC(38:4)+OAc][PE(41:4)+OAc][PS(42:3)+-H]	[PC(38:5)+OAc][PE(41:5)+OAc][PS(42:4)+-H]	[PC(38:6)+OAc][PS(42:5)+-H]	[PC(40:0)+OAc][PE(43:0)+OAc]	[PC(40:5)+OAc][PE(43:5)+OAc][PS(44:4)+-H]	[PC(40:6)+OAc][PE(43:6)+OAc][PS(44:5)+-H]	[PC(42:9)+OAc]	[PE(36:4)+-H]	[PI(32:2)+Cl]	[PI(32:2)+Cl]	[PI(32:3)+Cl]	[PI(38:3)+-H]	[PI(38:4)+-H]	[PI(38:5)+-H]	2H-IS__PC_[M+OAC]1-	2H-IS_FA_15_[M-H]1-	2H-IS_FA_17_[M-H]1-	2H-IS_FA_20_[M-H]1-
m/z	283.265	337.238	341.225	365.269	363.254	701.397	792.577	790.561	818.595	816.58	766.541	846.626	840.577	868.611	866.594	864.579	904.703	894.624	892.61	914.594	738.51	841.461	841.459	839.446	887.569	885.551	883.535	846.77	268.389	300.446	348.53
rt	66.21	45.94	70.34	66.15	51.01	79.04	197.21	157	204.63	166.73	222.26	267.57	160.93	210.39	164.62	150.91	209.83	213.48	195.8	99.89	169.85	117.39	142.87	95.05	149.51	135.22	110.38	198.15	38.4	54.6	89.29
2:2_1	7.3221e+07	6.18176e+06	62744.5	3.10985e+06	79852.5	4761.13	39339.8	8414.14	71125.3	21346.9	85924	44183.4	43644.3	42577.2	27615.2	11498.4	51432.5	10995.6	14120.9	24249.1	16168	5751.72	3737.63	3297.46	4308.38	32224.5	5044.04	169665	418141	1.77458e+06	597257
2:2_2	7.79178e+07	5.93955e+06	66489.9	3.38219e+06	99799.3	8223.35	63983.3	14781.3	144813	41168.9	48467.9	120835	57916.6	79233	44808.2	21373.5	55919.6	24435.1	31643.7	19835.1	8746.6	4249.53	5360.56	4512.93	3854.25	10581.3	3601.85	195316	357180	1.46325e+06	760652
2:2_3	9.06781e+07	6.99512e+06	62345.7	3.79654e+06	238221	6634.89	93266.2	26431.9	249514	52518.6	63270.1	208551	87851.1	123381	68179.1	34513.4	56906.3	42094.9	59926.9	32730.6	8840.88	4231.82	7003.65	4429.31	7635.32	43130.3	6944.59	190180	408550	1.84582e+06	690670
0:148_1	1.48264e+08	8.2652e+06	50083.1	5.86265e+06	65728.4	105878	83730	23769.2	237171	38091.8	69124.9	179057	87226.4	134195	75025.3	31261.9	67942.8	35544.5	36781.5	15751.1	11182.1	51432	42344	57076.8	15572	124423	14411.4	183661	506721	902408	801172
0:148_2	1.47764e+08	7.60825e+06	48089.7	5.56148e+06	79742.5	96582.4	324726	552121	786472	231224	197341	333815	114577	118492	128907	48341.7	55997.3	32835.8	39934	19347.4	56346.7	55853.9	46190.9	63230.2	119998	474865	299347	176922	519070	1.02692e+06	738938
0:148_3	1.55281e+08	8.06802e+06	54312	6.03346e+06	91494.7	94010.9	224312	159062	434130	105846	195168	288572	168524	195240	168255	60396.7	61116.3	58206.9	67994.2	28909.9	44550.8	58394.4	34792.8	62159.9	45868.2	345088	100682	177117	486306	1.01914e+06	760724
1:148_1	1.5186e+08	8.30498e+06	54260.1	5.74668e+06	64070.4	90192.5	332576	595041	780010	307797	188870	319686	97251.1	115903	124607	46073.3	53760.8	45353.6	48646.2	32971.8	47694.4	51764.8	37864.3	54726.9	104159	414270	205396	155870	486689	902276	743119
1:148_2	1.50752e+08	8.04739e+06	55113.1	6.01591e+06	53932.3	102073	297364	471312	694684	227419	185902	325346	103904	122590	132937	44979.2	50598.9	33159.7	45787.3	14334.8	34334.9	54240.6	44564.6	71234	119999	450985	255394	169877	568799	882525	582186
1:148_3	1.46508e+08	8.01605e+06	55377.6	5.64486e+06	61236.9	79956.4	123469	66731.3	309409	68867.6	218143	231429	140192	199705	115458	37540.8	60003.1	44745.5	54882	16304	32798.3	45816.4	32962	44974	27539.2	223461	34264.5	166777	467338	931713	824325
2:148_1	1.44249e+08	8.02932e+06	62060.6	5.61508e+06	51459.3	82630.8	256363	336985	379055	133148	234130	190205	108691	126771	128986	39332.6	55227.3	35441.7	47421.2	22929.1	50285	48469.4	35066.1	45640.8	104258	470413	211532	161859	520811	849388	568013
2:148_2	1.54925e+08	8.0361e+06	52096.2	5.81359e+06	91562.4	96615.5	467450	686143	985787	321065	276285	403550	170736	199360	163909	64794.1	58379.2	69973.1	75459.7	11342.5	63715.2	58893.4	39981.5	56711.4	114768	487371	300712	164605	448463	913420	591660
2:148_3	1.48421e+08	8.10362e+06	53023.7	5.43473e+06	80678	70653.2	202218	197545	440461	83368.6	189803	265575	129784	172862	127950	42746.7	54766.5	53204.8	62030.8	14804.6	43188.9	44541.8	43083.6	48864.5	50861.4	329046	108947	184575	461806	1.02383e+06	765870
14L	1.10479e+08	4.30715e+06	68123.6	4.50298e+06	166670	7861.53	31997.1	8396.4	41882.5	8956.87	21805.6	33916.8	26107.9	19568.9	15987.8	5803.18	55714.7	11384.3	10710.6	46533.9	6170.83	8333.42	7096.6	6590.98	4668.2	19696.6	8445.15	189612	469781	2.23732e+06	827982
15L	1.24408e+08	9.57737e+06	56703.7	5.01838e+06	192616	3455.82	31276.8	10942.1	46534.2	12799.3	11726.3	38080.1	22742.8	18997.9	13085.2	8546.14	58465.9	11649.9	10248.4	33136.6	5933.41	7100.34	6150.81	5880.55	5707.85	20379.8	7051.16	204414	395479	2.13489e+06	683398
95L	1.01352e+08	7.79505e+06	52233.9	4.14849e+06	147102	5331.04	68265.5	19776.9	67317.9	20908.3	46415.2	41690.2	42079.7	29428.2	22822.7	9661.73	55913.6	13908.3	13103	46226.8	13569.4	6636.13	4945.61	5766.16	6370.02	28185.2	6489.68	178372	313013	1.93119e+06	605554
96L	1.08287e+08	9.17501e+06	57245.3	4.22793e+06	170450	4723.72	50130.1	16089.6	57887.1	20052.1	32334.6	41538.5	35580.4	20674.6	20131.7	9142.99	62555.9	8212.73	13101.4	35270	9275.86	10623.3	5076.27	2880.15	4478.46	22241.4	5343.55	195100	369142	2.25525e+06	714541
97L	1.07062e+08	8.87712e+06	67141.6	4.41006e+06	161256	5857.36	37762.7	8986.87	42358.8	13331.4	21644.5	33906.8	18396.9	15556.9	13014.4	9205.72	65002.1	13587.1	6921.65	22945.3	4874.06	7416.93	5802.22	7597.01	5471.36	7642.58	5142.6	175530	489938	2.09471e+06	774398
98L	1.12032e+08	4.64797e+06	58501	4.77738e+06	137321	2155.17	71274.9	18899.2	57518	18372.2	38102	36007.5	37145.4	19308.7	18993.9	10889.9	49779	12159.4	7064.7	30190.6	8219.78	6805.61	5360.35	4051.47	5689.25	37762.2	6677.47	180234	487113	2.17923e+06	616469
14S	1.01122e+08	8.68813e+06	62992.7	4.17883e+06	180277	5056.28	31505.4	5403.81	34335.9	11966.9	33858.5	23303.7	26076.6	15352.2	15441.8	7214.16	40723	9582.86	4516.82	31749.1	7006.54	6627.29	5681.24	4505.13	5948.58	19854.4	5508.89	162265	385261	1.77185e+06	615719
15S	1.09876e+08	9.30322e+06	91715.4	4.39706e+06	144038	2381.46	68187.7	8113.24	51633	21616.3	75568.9	32763	46785.3	27550.1	27272.1	9195.13	58958.1	11305.3	10717	31333.8	16208.3	8410.28	3217.31	5817.61	6158.87	34269.4	3813.62	186256	367379	2.0149e+06	755764
95S	9.77366e+07	8.52626e+06	80944.5	4.05932e+06	142974	6713.47	50731.6	9538.42	58715.4	14761.3	60833.6	33825.3	38425.9	28233.7	24691.1	7799.01	50802.8	12143.1	12583.6	45114.7	10261.5	8447.2	4096.34	3285.32	3268.89	46913.2	4473.61	155344	304399	1.92801e+06	536480
96S	1.04557e+08	8.99718e+06	62427.7	4.59763e+06	131450	4329.31	59926.8	10982.3	47925.6	18463.9	58525.9	32161.7	49652.5	26924.9	22991	4809.63	51521.9	10337.8	11056.5	25155.3	14277	6389.28	7420.46	4979.35	6077.52	64068	4747.92	181553	465118	1.94509e+06	853081
97S	9.92128e+07	8.66088e+06	68086.8	4.11661e+06	157175	6978.08	44434.1	8126.87	74731.9	15294.4	36978.2	54633.9	39117.7	26158.3	31546.7	12246.1	50245.7	14693.7	15530.6	48466.9	7361.18	8154.71	8130.62	5284.34	4262.88	24812.6	5100.09	160097	430918	1.93208e+06	718252
98S	9.71222e+07	8.31483e+06	56002.1	3.96322e+06	135638	6594.09	60201.1	9533.15	46863.1	14777.2	82716.1	27974.7	47838.7	29591.1	25601	9844.79	54799.6	13597.8	10660	23729.9	14687	7909.34	6417.32	6195.86	4471.16	33612.6	6621.41	155537	292434	1.91789e+06	605747

### Sheet: IS Normalised 
Lipid annotation	[FFA(18:0)+-H]	[FFA(18:3)+OAc]	[FFA(20:3)+Cl]	[FFA(20:3)+OAc]	[FFA(20:4)+OAc]	[PA(34:5)+Cl]	[PC(32:0)+OAc][PE(35:0)+OAc]	[PC(32:1)+OAc][PE(35:1)+OAc][PS(36:0)+-H]	[PC(34:1)+OAc][PE(37:1)+OAc][PS(38:0)+-H]	[PC(34:2)+OAc][PS(38:1)+-H]	[PC(35:4)+-H][PE(38:4)+-H]	[PC(36:1)+OAc][PE(39:1)+OAc][PS(40:0)+-H]	[PC(36:4)+OAc][PS(40:3)+-H]	[PC(38:4)+OAc][PE(41:4)+OAc][PS(42:3)+-H]	[PC(38:5)+OAc][PE(41:5)+OAc][PS(42:4)+-H]	[PC(38:6)+OAc][PS(42:5)+-H]	[PC(40:0)+OAc][PE(43:0)+OAc]	[PC(40:5)+OAc][PE(43:5)+OAc][PS(44:4)+-H]	[PC(40:6)+OAc][PE(43:6)+OAc][PS(44:5)+-H]	[PC(42:9)+OAc]	[PE(36:4)+-H]	[PI(32:2)+Cl]	[PI(32:2)+Cl]	[PI(32:3)+Cl]	[PI(38:3)+-H]	[PI(38:4)+-H]	[PI(38:5)+-H]
m/z	283.265	337.238	341.225	365.269	363.254	701.397	792.577	790.561	818.595	816.58	766.541	846.626	840.577	868.611	866.594	864.579	904.703	894.624	892.61	914.594	738.51	841.461	841.459	839.446	887.569	885.551	883.535
rt	66.21	45.94	70.34	66.15	51.01	79.04	197.21	157	204.63	166.73	222.26	267.57	160.93	210.39	164.62	150.91	209.83	213.48	195.8	99.89	169.85	117.39	142.87	95.05	149.51	135.22	110.38
2:2_1	41.261	3.4835	0.105054	5.20688	0.133699	0.0280619	0.231867	0.0495926	0.419209	0.125818	0.506432	0.260415	0.257237	0.250948	0.162763	0.0677711	0.303141	0.0648077	0.0832277	0.142923	0.0952935	0.0339003	0.0220294	0.0194351	0.0253934	0.18993	0.0297294
2:2_2	53.2497	4.05914	0.0874117	4.44643	0.131202	0.0421027	0.327588	0.0756786	0.74143	0.210781	0.248151	0.618661	0.296527	0.405665	0.229413	0.10943	0.286303	0.125105	0.162012	0.101554	0.0447817	0.0217572	0.0274455	0.0231058	0.0197334	0.054175	0.0184411
2:2_3	49.1261	3.7897	0.0902684	5.49689	0.344912	0.0348874	0.49041	0.138984	1.31199	0.276152	0.332685	1.0966	0.461937	0.648761	0.358498	0.181478	0.299224	0.221343	0.315106	0.172103	0.0464869	0.0222517	0.0368264	0.0232901	0.0401479	0.226787	0.0365159
0:148_1	164.298	9.15904	0.0625123	7.31759	0.0820404	0.576486	0.455893	0.129418	1.29135	0.207402	0.376372	0.974928	0.474931	0.730666	0.408498	0.170215	0.369935	0.193533	0.200268	0.0857615	0.0608843	0.280037	0.230555	0.310772	0.0847863	0.677457	0.0784675
0:148_2	143.89	7.40877	0.0650794	7.52632	0.107915	0.545904	1.83542	3.1207	4.4453	1.30693	1.11541	1.88679	0.64761	0.66974	0.728608	0.273237	0.316508	0.185594	0.225715	0.109356	0.318483	0.315698	0.26108	0.35739	0.678252	2.68403	1.69197
0:148_3	152.365	7.91651	0.0713952	7.93121	0.120273	0.530784	1.26646	0.898059	2.45109	0.597603	1.10192	1.62927	0.951484	1.10232	0.949963	0.340998	0.345061	0.328635	0.383894	0.163225	0.251533	0.329693	0.196439	0.350953	0.258971	1.94836	0.568449
1:148_1	168.308	9.20448	0.0730167	7.73319	0.0862183	0.57864	2.13367	3.81755	5.00424	1.9747	1.21172	2.05098	0.623925	0.743588	0.79943	0.295588	0.344908	0.290971	0.312095	0.211534	0.305988	0.332102	0.242922	0.351107	0.668243	2.65779	1.31774
1:148_2	170.819	9.11859	0.0946659	10.3333	0.0926376	0.600864	1.75047	2.77443	4.08933	1.33872	1.09433	1.91519	0.611641	0.72164	0.782548	0.264775	0.297856	0.195198	0.269532	0.0843834	0.202116	0.319293	0.262335	0.419326	0.706389	2.65477	1.50341
1:148_3	157.246	8.60356	0.0671793	6.84786	0.0742874	0.47942	0.740321	0.400123	1.85523	0.412931	1.30799	1.38765	0.840595	1.19744	0.692287	0.225095	0.35978	0.268295	0.329074	0.0977594	0.196659	0.274716	0.197641	0.269665	0.165126	1.33988	0.205451
2:148_1	169.827	9.45307	0.109259	9.88548	0.0905952	0.510511	1.58386	2.08197	2.34188	0.822619	1.44651	1.17513	0.671515	0.783222	0.796901	0.243006	0.341206	0.218966	0.292978	0.141661	0.310671	0.299455	0.216646	0.281979	0.644128	2.90632	1.30689
2:148_2	169.61	8.79782	0.0880509	9.82589	0.154755	0.586953	2.83983	4.16842	5.9888	1.95052	1.67847	2.45162	1.03725	1.21114	0.99577	0.393633	0.354662	0.425096	0.458428	0.0689072	0.387079	0.357786	0.242893	0.34453	0.697232	2.96085	1.82687
2:148_3	144.966	7.91499	0.0692333	7.09615	0.105342	0.382789	1.09559	1.07027	2.38635	0.451679	1.02833	1.43885	0.703149	0.93654	0.693215	0.231596	0.296717	0.288256	0.336074	0.080209	0.233991	0.241321	0.233421	0.264741	0.27556	1.78273	0.59026
14L	49.3799	1.92514	0.0822766	5.4385	0.201296	0.0414611	0.16875	0.0442819	0.220885	0.0472378	0.115001	0.178874	0.137691	0.103205	0.0843184	0.0306055	0.293835	0.0600401	0.056487	0.245416	0.0325445	0.0439498	0.0374269	0.0347603	0.0246197	0.103878	0.0445391
15L	58.2735	4.48611	0.0829732	7.34328	0.281851	0.016906	0.153008	0.0535294	0.227647	0.0626148	0.0573656	0.18629	0.111259	0.0929388	0.0640135	0.0418081	0.286018	0.0569919	0.0501358	0.162105	0.0290265	0.0347352	0.03009	0.0287679	0.027923	0.0996989	0.0344946
95L	52.4817	4.0364	0.086258	6.85074	0.242921	0.0298871	0.382714	0.110874	0.377401	0.117217	0.260215	0.233726	0.235909	0.164982	0.12795	0.0541661	0.313466	0.0779735	0.0734585	0.259159	0.0760737	0.0372039	0.0277264	0.0323266	0.0357119	0.158014	0.0363828
96L	48.0152	4.06828	0.0801148	5.91698	0.238545	0.0242118	0.256945	0.0824683	0.296704	0.102779	0.165733	0.212908	0.18237	0.105969	0.103186	0.0468631	0.320635	0.0420949	0.0671521	0.180779	0.0475441	0.0544503	0.0260188	0.0147624	0.0229547	0.114	0.0273887
97L	51.1107	4.23788	0.0867017	5.69482	0.208234	0.0333695	0.215135	0.0511984	0.241319	0.0759492	0.123309	0.193167	0.104808	0.0886282	0.0741432	0.0524451	0.370318	0.0774057	0.0394328	0.13072	0.0277676	0.0422544	0.0330553	0.0432803	0.0311704	0.0435399	0.0292975
98L	51.409	2.13285	0.0948968	7.74959	0.222754	0.0119576	0.395457	0.104859	0.319129	0.101935	0.211403	0.199782	0.206096	0.107131	0.105385	0.0604209	0.276191	0.0674646	0.0391973	0.167508	0.0456062	0.0377598	0.0297411	0.022479	0.0315659	0.209518	0.0370489
14S	57.0714	4.90342	0.102308	6.78691	0.292791	0.0311607	0.194161	0.0333024	0.211604	0.0737495	0.208662	0.143615	0.160704	0.094612	0.0951641	0.0444592	0.250966	0.059057	0.0278361	0.195663	0.0431797	0.0408425	0.0350122	0.0277641	0.0366597	0.122358	0.0339501
15S	54.5319	4.61721	0.121355	5.81804	0.190586	0.0127859	0.366097	0.0435596	0.277215	0.116057	0.405726	0.175903	0.251188	0.147916	0.146422	0.0493682	0.316543	0.0606974	0.0575392	0.16823	0.0870219	0.0451544	0.0172736	0.0312345	0.0330667	0.183991	0.0204752
95S	50.693	4.42231	0.150881	7.56659	0.266504	0.0432169	0.326577	0.0614021	0.377971	0.0950234	0.391607	0.217745	0.24736	0.18175	0.158945	0.0502049	0.327035	0.078169	0.0810051	0.290419	0.066057	0.0543775	0.0263695	0.0211487	0.021043	0.301996	0.0287982
96S	53.7542	4.62558	0.0731791	5.38944	0.154089	0.023846	0.330079	0.0604911	0.263976	0.1017	0.322362	0.177148	0.273487	0.148303	0.126635	0.0264916	0.283784	0.0569407	0.0608994	0.138556	0.0786379	0.0351924	0.0408721	0.0274264	0.0334752	0.352889	0.0261517
97S	51.3504	4.48268	0.0947951	5.73143	0.21883	0.0435866	0.277545	0.0507622	0.466792	0.095532	0.230974	0.341255	0.244338	0.16339	0.197047	0.076492	0.313846	0.09178	0.0970077	0.302735	0.0459796	0.0509361	0.0507856	0.0330071	0.0266269	0.154985	0.0318562
98S	50.6401	4.3354	0.0924512	6.54269	0.223918	0.0423958	0.387054	0.061292	0.3013	0.0950081	0.531811	0.179859	0.307572	0.190252	0.164598	0.0632956	0.352326	0.0874249	0.068537	0.152568	0.0944276	0.0508519	0.0412592	0.0398354	0.0287467	0.216107	0.0425714
